# Gene validation and remodelling using proteogenomics of *Phytophthora cinnamomi*, the causal agent of Dieback

**DOI:** 10.1101/2020.10.25.354530

**Authors:** Christina E. Andronis, James K. Hane, Scott Bringans, Giles E. S. Hardy, Silke Jacques, Richard Lipscombe, Kar-Chun Tan

**Affiliations:** Centre for Crop and Disease Management, Curtin University, Bentley, WA, Australia; Curtin Institute for Computation, Faculty of Science and Engineering, Curtin University, Perth, WA, Australia; Proteomics International, Nedlands, WA, Australia; Centre for Phytophthora Science and Management, Murdoch University, Murdoch, WA, Australia

**Keywords:** Proteogenomics, oomycete, *Phytophthora*, Dieback, proteomics

## Abstract

*Phytophthora cinnamomi* is a pathogenic oomycete that causes plant dieback disease across a range of natural ecosystems and in many agriculturally important crops on a global scale. An annotated draft genome sequence and annotation is publicly available (JGI Mycocosm) and suggests 26,131 gene models. In this study, soluble mycelial, extracellular (secretome) and zoospore proteins of *P. cinnamomi* were exploited to refine the genome by correcting gene annotations and discovering novel genes. By implementing the diverse set of sub-proteomes into a generated proteogenomics pipeline, we were able to improve the *P. cinnamomi* genome. Liquid chromatography mass spectrometry was used to obtain high confidence peptides with spectral matching to both the annotated genome and a generated 6-frame translation. 2,764 annotations from the draft genome were confirmed by spectral matching. Using a proteogenomic pipeline, mass spectra were used to edit the *P. cinnamomi* genome and allowed identification of 23 new gene models and 60 edited gene features using high confidence peptides obtained by mass spectrometry, suggesting a rate of incorrect annotations of 3% of the detectable proteome. The novel features were further validated by total peptide support, alongside functional analysis including the use of Gene Ontology and functional domain identification. We demonstrated the use of spectral data in combination with our proteogenomics pipeline can be used to improve the genome of important plant diseases and identify biologically relevant missed genes. This study presents the first use of spectral data to edit and manually annotate an oomycete pathogen.
