## Additional file 3 for "Gene validation and remodelling using proteogenomics of *Phytophthora cinnamomi*, the causal agent of Dieback": Additional file 3.xlsx

### Sheet: V2_merged
Master table of genes edited by merging features
ID	New	Original	No supporting peptides (merged region only)	Codon usage	Notes	PFAM	PFAM description	Difference in PFAM betwwen V1 and V2	GO	Difference in GO betwwen V1 and V2	EC number	KEGG KO	KEGG pathway	description	Difference in KO betwwen V1 and V2
estExt_Genewise1.C_1000146_V2	MEAATQQLRALLGACAAVSAAAAASTAAQEDVNARVQSVDAALGLAPEQRQFWDELCGPAASSASLALAEDLALLLASTNVADDKLLSLLRVLLVHPALHCAGLVRLAQLTFQGLKRAKRWDALLAVSTQLLDAVYAKVLLKDTRERALRLYVELLVGFQHSAALYERNVPKLVKLAELLSGEDAEENKQLVHPLLVACAALEHCHRGYEAEAMTLRRAMRKSFGSHVDRPTAAEAERLLRASAWVLPAEKLDEMLPSIEGKWVVDEFISDQHGNGGPQNAGSVLLKKTTNCFAHEVKATMVDAKAKQTLELTGYLFQQMPEMQVLLSHPEEMEVSPWVLEGHWRQLHDEAGPATTSMPMAPIAAPTWDCRACTMNNEGSATKCTTCGTERPADVNVPT…	MEAATQQLRALLGACAAVSAAAAASTAAQEDQRQFWDELCGPAASSASLALAEDLALLLASTNVADDKLLSLLRVLLVHPALHCAGLVRLAQLTFQGLKRAKRWDALLAVSTQLLDAVYAKVLLKDTRERALRLYVELLVGFQHSAALYERNVPKLVKLAELLSGEDAEENKQLVHPLLVACAALEHCHRGYEAEAMTLRRAMRKSFGSHVDRPTAAEAERLLRASAWVLPAEKLDEMLPSIEGKWVVDEFISDQHGNGGPQNAGSVLLKKTTNCFAHEVKATMVDAKAKQTLELTGYLFQQMPEMQVLLSHPEEMEVSPWVLEGHWRQLHDEAGPATTSMPMAPIAAPTWDCRACTMNNEGSATKCTTCGTERPADVNVPTIASTSKGSNPAPFSAVF…	1	Normal		PF00443, PF00641, PF13385	Ubiquitin carboxyl-terminal hydrolase, Zn-finger in Ran binding protein and others, Concanavalin A-like lectin/glucanases superfamily	No	GO:0016579|GO:0036459	No	3.4.19.12	ko:K08582,ko:K11833,ko:K11842,ko:K11850,ko:K11854,ko:K20281,ko:K20282		Ubiquitin carboxyl-terminal hydrolase	No
e_gw1.108.58.1_V2	MLKPWLSAVCCLAVGLAAHQSTLLVAADQWDAQTDVIIESMDEDQLVGQMVQVAFSRFFNASKTFDEDKFRAYAKLKIGSYLSGPWQSGSYNGKYAWTAQEWRDVLSRAQEIVKEENDGHPFIFGIDSLHGAGFTSGAVLFGQPINGAATFNPDLIYEMGRIAGRDTLAAGTPWIFGPMLEISQNPLWPRVYETFGEDPYLVSTIAESLIKGIQSNNGSAACMKHWIGYSKTPTGHDKDSVTLSDYDLLNYFLPPFKAAVDAGVLSAMENYISVNGIPTIANPKLMNKLLREDLGFEGMTVSDFAEIEHLNTFHRFARNDEEAATLSVKRTSIDMTMASSDYGFINATKALIANDASFLNRVKESARRVIKLKLQLGLYDNAVPGEDLVDKVGNDDDKA…	MLKPWLSAVCCLAVGLAAHQSTLLVAADQWDAQTDVIIESMDEDQLVGQMVQVAFSRFFNASKTFDEDKFRAYAKLKIGSYLSGPWQSGSYNGKYAWTAQEWRDVLSRAQEIVKEENDGHPFIFGIDSLHGAGFTSGAVLFGQPINGAATFNPDLIYEMGRIAGRDTLAAGTPWIFGPMLEISQNPLWPRVYETFGEDPYLVSTIAESLIKGIQSNNGSAACMKHWIGYSKTPTGHDKDSVTLSDYDLLNYFLPPFKAAVDAGVLSAMENYISVNGIPTIANPKLMNKLLREDLGFEGMTRTSIDMTMASSDYGFINATKALIANDASFLNRVKESARRVIKLKLQLGLYDNAVPGEDLVDKVGNDDDKAAALNSARESIVLLQNNDSVLPIPETAKVF…	1	Normal		PF14310, PF01915, PF00933	Fibronectin type III-like domain, Glycosyl hydrolase family 3 C-terminal domain, Glycosyl hydrolase family 3 N terminal domain	No	GO:0004553|GO:0005975	No	3.2.1.21	ko:K05349	ko00460,ko00500,ko00940,ko01100,ko01110,map00460,map00500,map00940,map01100,map01110	xylan 1,4-beta-xylosidase activity	No
gw1.160.19.1_V2	MPRGVRREESEGSPAEGKTRQRFGRDEDYLLALQVKADAPFKARHGAIGETWDAVAEQLNQHPDFHMRPIKGTTAKTRFDTLVQRHRLWQQSASVEGSEEVDSPYRQIMSELVKEVDERPRTNARHGSEDNAELQAEGEGDAPELRTSSRLGKRRASSEAVEPEPERREVYVLPRPRSEPEQVQSPVRAYGAEATATSVGTVEVQTPRTPVAAPEPVAAPAVEEPVAGDLVTAQQAMAELLKMQHAFA	MPRGVRREESEGSPAEGKTRQRFGRDEDYLLALQVKADAPFKARHGAIGETWDAVAEQLNQHPDFHMRPIKGTTAKTRFDTLVQRHRLWQQSASVEGSEEVDSPYRQIMSELVKEVDERPRTNARHGSEDNAELQAEGEGDAPELRTSSRLGKRRASSEAVEPEPERREVYVLPRPRSEPEQVQSPVRAYGAEATATSEPVAGDLVTAQQAMAELLKMQHAFA	1	Normal		na	na	No	na	No	na				No
estExt_Genewise1Plus.C_400155_V2	MAAYPSTFKAFEYYKFGDPMEEIKFNASVAQKPLKGDELRVKIFSAAVNPVDYKLVTYGPHILPHAPTAENPFRVGFDMAGKVVEVGSDVKDYAIGDEVYAMPWLDAIGSFGEYINVDTKFLAHKPTNMSWNEAAGVPLAGQTSWQAIHTYGKLQKDQRVLIIGGSSGTGTFAIQIAKAVGAQVITTCSRRNVELVKSLGADRVIDYTKEKWSEVLDEHSIDLIYDCDFEASSWNVEAQKVLKEQTGIFVTIGVIDKPVDSPIGATLHQIFNAPCTAYLLELKKLAEAGKLKTVIDSVHPLEDVMDAMKICLSHRAKGKIVVEVATE	MAAYPSTFKAFEYYKFGDPMEEIKFNASVAQKPLKGDELRVKIFSAAVNPVDYKLVTYGPHILPHAPTAENPFRVGFDMAGKVVEVGSDVKDYAIGDEVYAMPWLDAIGSFGEYINVDTKFLAHKPTNMSWNEAAGAIHTYGKLQKDQRVLIIGGSSGTGTFAIQIAKAVGAQVITTCSRRNVELVKSLGADRVIDYTKEKWSEVLDEHSIDLIYDCDFEASSWNVEAQKVLKEQTGIFVTIGVIDKPVDSPIGATLHQIFNAPCTAYLLELKKLAEAGKLKTVIDSVHPLEDVMDAMKICLSHRAKGKIVVEVATE	1	Normal		PF13602, PF08240	Zinc-binding dehydrogenase, Alcohol dehydrogenase GroES-like domain	No	GO:0055114	No	1.3.1.105,1.6.5.5,3.1.3.1	ko:K00344,ko:K01113,ko:K18980	ko00790,ko01100,ko02020,map00790,map01100,map02020	Zinc-binding dehydrogenase	No
estExt_fgenesh1_pm.C_470001_V2	MQQLEVGVVCARDLLVGDLNGSSDPFVQLTVLDAKGRALAAGGSFRTRVAKKTLAPEWRETFTLGSRDFDLRLATALRFMVFDFDGLKRDDVLGVVEVLLDLLTCEAAPMDDWYRIVKVPELMSCDAKGELRLTFAKPAGRGKAKSVAFRAGAGQEQQAETGDQQPNLLYVTIDSGKDLLPMDRNNSSDPLVKLSVVGQRHQTETVAKTLKPHWDERFAFLLSDAHTTLELLAEDEDRTINDFLGRAQLVLADVIEPGEEKTVTVALLDKKLLPDKDRGTLKLRLLWVYDPNAESITKSSKKKKDKSLLQSLKKSMRVSAPDGPHNSDDELNEEDDEVLDVESDDDVATLPPPPPGTARLNFLVATIHRVEDLPPMDSLLFDKGENRKHNGGGIDAYVA…	MQQLEVGVVCARDLLVGDLNGSSDPFVQLTVLDAKGRALAAGGSFRTRVAKKTLAPEWRETFTLGSRDFDLRLATALRFMVLLDLLTCEAAPMDDWYRIVKVPELMSCDAKGELRLTFAKPAGRGKAKSVAFRAGAGQEQQAETGDQQPNLLYVTIDSGKDLLPMDRNNSSDPLVKLSVVGQRHQTETVAKTLKPHWDERFAFLLSDAHTTLELLAEDEDRTINDFLGRAQLVLADVIEPGEEKTVTVALLDKKLLPDKDRGTLKLRLLWVYDPNAESITKSSKKKKDKSLLQSLKKSMRVSAPDGPHNSDDELNEEDDEVLDVESDDDVATLPPPPPGTARLNFLVATIHRVEDLPPMDSLLFDKGENRKHNGGGIDAYVAAALSSEPEDFVRTRVRT…	1	Normal		PF00168	C2 domain	No		No				Protein kinase C conserved region 2 (CalB)	No
e_gw1.47.245.1_V2	MSAKAIREFDGKRILSTSLPAFALNKNFAQVAVSKSFAGQSREEFFGAIEAASPWLTTLGETKLVVKPDQLIKRRGKANLLLLNASWAEVQDWVWERINKPIQVETVTGVLTHFIVEPFVKHSAADEHYVCIVSNRDGEEILFHHEGGVDVGDVDAKAKRLQVGIESVASEEEVTAALLASVEDARKPILAKFLVGMLAKFRELHFVYMEINPIVLVGDQISVLDMAAKLDETANFLVGDRWGEIEFPPAFGRAKFPEEEFIQDLDSKTGASLKLTILNHTGRIWTMVAGGGASVVYADTIADLGYGHELANYGEYSGAPSETHTYHYAKTILDLMTRNFDERGKVLIIGGGIANFTDVALTFKGIIRAITEYQQKLKDNKVHIWVRRGGPNCQEGLAV…	MSAKAIREFDGKRILSTSLPAFALNKNFAQVAVSKSFAGQSREEFFGAIEAASPWLTTLGETKLVVKPDQLIKRRGKANLLLLNASWAEVQDWVWERINKPIQVETVTGVLTHFIVEPFVKHSAADEHYVCIVSNRDGEEILFHHEGGVDVGDVDAKAKRLQVGIESVASEEEPILAKFLVGMLAKFRELHFVYMEINPIVLVGDQISVLDMAAKLDETANFLVGDRWGEIEFPPAFGRAKFPEEEFIQDLDSKTGASLKLTILNHTGRIWTMVAGGGASVVYADTIADLGYGHELANYGEYSGAPSETHTYHYAKTILDLMTRNFDERGKVLIIGGGIANFTDVALTFKGIIRAITEYQQKLKDNKVHIWVRRGGPNCQEGLAVMRDVGEATGVAIEV…	1	Normal		PF02629, PF00285, PF16114, PF00549	CoA binding domain, Citrate synthase, C-terminal domain, ATP citrate lyase citrate-binding, CoA-ligase	No	GO:0046912, GO:0003824	No	2.3.3.8	ko:K01648	ko00020,ko00720,ko01100,ko01110,ko01120,ko01130,map00020,map00720,map01100,map01110,map01120,map01130	ATP citrate lyase citrate-binding	No
e_gw1.48.356.1_V2	MDDPGALARRGFPLLRAQASDLAFAGVYEEILGPGGEHEAEFPRTKFLSRFATVHRRFQEEVGSVLLDLLVGAQKWVKEFMAEVPSASGGNALIASHLARWLEVEDGSESFFELELARGSICPFAQIVDEDLAYGDQQPLDLMVWKGIVRDALLGIIYRRGSFFMTLRPVAESSDVVSDGVLDDDASAQLFAGVPPHLNKGRGYLVDKVSSEASTAFPKMDKVARPHHLSRLSTNEALLALQAKAQAALQPVPWDLRSGRPL	MDDPGALARRGFPLLRAQASDLAFAGVYEEILGPGGEHEAEFPRTKFLSRFATVHRRFQEEVGSVLLDLLVGAQGGNALIASHLARWLEVEDGSESFFELELARGSICPFAQIVDEDLAYGDQQPLDLMVWKGIVRDALLGIIYRRGSFFMTLRPVAESSDVVSDGVLDDDASAQLFAGVPPHLNKGRGYLVDKVSSEASTAFPKMDKVARPHHLSRLSTNEALLALQAKAQAALQPVPWDLRSGRPL	2	Normal		na	na	No	na	No	na				No
e_gw1.49.253.1_V2	MGNSSSSNASAAANVRPHGKRNNASHRRAQQQKQAQTQQQQQAPSAAPAPASAPLPPAAPAAVRRNPQSRDRKAFKELITGELRDVNEFYDIEKKELGHGHYGTVRVGVSKATGAKVAIKTIPKAKVSRPETMRREISILKTLDHPNIIKFYDAYEGNRHLHLVTELCTGGELFDRIIARGHYSEADAAVLVRKISDAVKHCHDRDICHRDLKPENFLFATKAEDAELKVIDFGLSRMDDGLSAGVMTTRVGTPYYIAPEVLGRHYDKSCDLWSIGVITYILLCGYPPFYGDTDPEIFASVRAGRYDFDSPEWTNVSNEAKDLISHLLLVDASKRLTADEVLRHPWISGSAPRSSMTLNPNIFSSLKRFTGNNKLKKAALGVIADLATEGDIAELKNQF…	MGNSSSSNASAAANVRPHGKRNNASHRRAQQQKQAQTQQQQQAPSAAPAPASAPLPPAAPAAVRRNPQSRDRKAFKELITGELRDVNEFYDIEKKELGHGHYGTVRVGVSKATGAKVAIKTIPKAKVSRPETMRREISILKTLDHPNIIKFYDAYEGNRHLHLVTELCTGGELFDRIIARGHYSEADAAVLVRKISDAVKHCHDRDICHRDLKPENFLFATKAEDAELKRLTADEVLRHPWISGSAPRSSMTLNPNIFSSLKRFTGNNKLKKAALGVIADLATEGDIAELKNQFMAIDTDGNGVITVSELAEALRDTGLGMIEEEVLELVKGIDIDGDGLVDYPEFLAATMKRNLANQEEHLINAFNYFDTTNTGQITKADLVQFMGSEEQAQEVIDDV…	21	Normal		PF00069, PF13499	Protein kinase domain, EF-hand domain pair	No	GO:0004672|GO:0005524|GO:0006468, GO:0005509	No	2.7.11.1	ko:K13412	ko04626,ko05145,map04626,map05145	Lipopolysaccharide kinase (Kdo/WaaP) family	No
e_gw1.5.959.1_V2	MLRLSHSVKRRVPLYKASGNRLLVAAREKVDRRNAPRFETPAVLEFEDGSRFHGVSFGAKKSMAGEVVFTTGMVGYPEALTDPSFKGQILNMTFPMIGNYGVPDTKALDEFGLNENIESDRIHAAGMIVQDYSSHHSHWNAAQSLSDWLESEGIPGIAGVDTRAITKKIRAHGAMAGRIIVEGSDKPELVDVNEANLASLVSTKDVITYGKGNPLKILAVDCGIKYNIIRELVKRGAEVKRVPWNHDISSEIGWYDGLFISNGPGDPAIMKETTAQLQKALALQGDDVKPIFGICLGNQLLSQAAGANTYKLPFGNRGQNQPVHNLKTGQSYITAQNHGYAVDGKTLPSDWEELFVNLNDGTNEGIIHKSKPYFTAQFHPEHAGGPTDTEFLFDTFLDA…	MLRLSHSVKRRVPLYKASGNRLLVAAREKFEDGSRFHGVSFGAKKSMAGEVVFTTGMVGYPEALTDPSFKGQILNMTFPMIGNYGVPDTKALDEFGLNENIESDRIHAAGMIVQDYSSHHSHWNAAQSLSDWLESEGIPGIAGVDTRAITKKIRAHGAMAGRIIVEGSDKPELVDVNEANLASLVSTKDVITYGKGNPLKILAVDCGIKYNIIRELVKRGAEVKRVPWNHDISSEIGWYDGLFISNGPGDPAIMKETTAQLQKALALQGDDVKPIFGICLGNQLLSQAAGANTYKLPFGNRGQNQPVHNLKTGQSYITAQNHGYAVDGKTLPSDWEELFVNLNDGTNEGIIHKSKPYFTAQFHPEHAGGPTDTEFLFDTFLDAVRTNEKGPIKSLVQRP…	6	Normal		PF00988, PF00117, PF02142, PF02787, PF02786	Carbamoyl-phosphate synthase small chain, CPSase domain, Glutamine amidotransferase class-I, MGS-like domain, Carbamoyl-phosphate synthetase large chain, oligomerisation domain, Carbamoyl-phosphate synthase L chain, ATP binding domain	No	GO:0005524|GO:0046872	No	2.1.3.2,3.5.2.3,6.3.4.16,6.3.5.5	ko:K01948,ko:K11540	ko00220,ko00240,ko00250,ko00910,ko01100,ko01120,ko01200,ko01230,map00220,map00240,map00250,map00910,map01100,map01120,map01200,map01230	Carbamoyl-phosphate synthase small chain, CPSase domain	No
fgenesh1_kg.79_#_14_#_15_V2	MAMLLEILLPVLFILLITALKTLSKDVQVPAGWSSADSGGKSFSLMENGYLVQEPTLNGLMSFLAMMTASAIHNTTGVSATDKEVCTFSVGLGGYVSTNTSSQYAVLPACRDYFTPYKLAIAPDTDFTRKYFFETVKKWYPRVDLNTSSATLRVSMPSLEDSVIFFDTENALDSYIKGVGYGKSFAAPIVYAALVFDEYPEGDNIGTFQSIEYSVRMNSTRGGGGSPGDVPRTLGDPPFESPFQRTIEQAYYTAYTSRGFMTLQTLVARFVNCMPEWDKSTKSTTGVCKQNLSTAVSSTANDARLFNAVNGDVFLNAALSRVVFSTGTAWQSLLTASGREQLLVPLRQAPQPYYATTVAPFPIDSFLSAPFYDEVNIVFPLVFILAYLYAISRVLVVLI…	MAMLLEILLPVLFILLITALKTLSKDVQVPAGWSSADSGGKSFSLMENGYLVQEPTLNGLMSFLAMMTASAIHNTTGVSATDKEVCTFSVGLGGYVSTNTSSQYAVLPACRDYFTPYKLAIAPDTDFTRKYFFETVKKWYPRVDLNTSSATLRVSMPSLEDSVIFFDT	9	Normal	merged 2 whole genes	PF00005, PF12698	ABC transporter, ABC-2 family transporter protein	Yes	GO:0005524|GO:0016887, GO:0016021|GO:0042626|GO:0055085	No		ko:K05643,ko:K05645	ko02010,map02010	ABC-2 family transporter protein	No
		MPPVALSFGVQSLATAESTGVGMSFGSINTVVDNFKFGSSIGMLFFDIILYTLLGLYLEKVIPREYGTVEKWYFPLQPSYWLSSFGAKKCLSKVNDIANNVVNGSHAMLAIENPNMEVASEELRHQERSGEALVIRDIKKEFVVPGGIKRAVRGVSLAMYKDQITCLLGHNGAGKTTLISMLTGMVAPSAGDASFRGLSLVQDMAEIRQSLGLCFQHDVLYSELTVEEHLLFYGRVKGYRGAALREEVNTKITEVGLTEKRHVFAGSLSGGMKRKLSVAICLLGDSSLVFLDEPTSGMDPYSRRSTWEILLNNRANRVMVLTTHFMDEADILGDRIAIMAEGQLRCCGSSLFLKNRFGAGYNFTLVKSSDPAAPCKEAQLQSLITERVPSAKVLSNVGA…								No					No
estExt_Genewise1.C_840092_V2	MASVPTEDERTQVLNAYKAKVMEHREMESVKNMRENVKTLVKEFNKTEDDLKALQVAQSVGQIIGEVLRQLDEDRFIVKASSGPRYVVGCRAKVDKSKLKSGTRVALDMTTLTIMRYLPREVDPTVYHMLNEDAGNVSFSSIGGLNEQIRELREVIELPLTNPELFLRVGIKPPKGVLLYGPPGTGKTLLARALACNINATFLKVVASAIVDKYIGESARVIREMFGYARDHQPCVIFMDEIDAIGGSRYSEGTSADREIQRTLMELLNQLDGFDALGQVKMVMATNRPDILDPALLRPGRLDRKIEIPLPNEASRMDILKIHSGPITKKGEIDYESIVKLTDGFNGADMRNVCTEAGMFAIRADREYVVEEDFMKAARKLAETKKLESKMDYSKV	MASVPTEDERTQVLNAYKAKVMEHREMESRVKNMRENVKTLVKEFNKTEDDLKALQSVGQIIGEVLRQLDEDRFIVKASSGPRYVVGCRAKVDKSKLKSGTRVALDMTTLTIMRYLPREVDPTVYHMLNEDAGNVSFSSIGGLNEQIRELREVIELPLTNPELFLRVGIKPPKGVLLYGPPGTGKTLLARALACNINATFLKVVASAIVDKYIGESARVIREMFGYARDHQPCVIFMDEIDAIGGSRYSEGTSADREIQRTLMELLNQLDGFDALGQVKMVMATNRPDILDPALLRPGRLDRKIEIPLPNEASRMDILKIHSGPITKKGEIDYESIVKLTDGFNGADMRNVCTEAGMFAIRADREYVVEEDFMKAARKLAETKKLESKMDYSKV	3	Normal		PF17862, PF16450, PF00004	AAA+ lid domain, Proteasomal ATPase OB C-terminal domain, ATPase family associated with various cellular activities (AAA)	No	GO:0005524	No		ko:K03064	ko03050,ko05169,map03050,map05169	AAA domain (Cdc48 subfamily)	No
e_gw1.95.148.1_V2	MFDSETSQMLTASIFGLSTLLSSYQIYNVDKRVQEDNLQHLALFTEYGRWGSSWLKLVEFFFIDDIVFGCFFLFLLFGRMALFGDTKSSSSLSDKQQMLQRAASSAASPASLEKTASSVSEKGDEEKKEENEDKEDDDAAPKRPRPFQRLDFLVRDWQDFSRNQSLAEKREDMEQYMVELLSSRKQKDLADTREQISSCFEKVACFLLPHPGHAVTEREYDGSVEAIDNRFLELLTAYLDDLFDPANLFPKKIHGVTVTSRELFTYIKTYAGLFREASIFPEAKTLLEATAEANNVNQRDKAMLKYKREMEKVAGSKCQYVPVQALEAHHKACLQGAMDVFDDGARMGRRSEILRFRQELADEIEKERHRYLEINAERDPYKNLEFYLIPGCLALSLLV…	MFDSETSQMLTASIFGLSTLLSSYQIYNVDKRVQEDNLQHLALFTEYGMALFGDTKSSSSLSDKQQMLQRAASSAASPASLEKTASSVSEKGDEEKKEENEDKEDDDAAPKRPRPFQRLDFLVRDWQDFSRNQSLAEKREDMEQYMVELLSSRKQKDLADTREQISSCFEKVACFLLPHPGHAVTEREYDGSVEAIDNRFLELLTAYLDDLFDPANLFPKKIHGVTVTSRELFTYIKTYAGLFREASIFPEAKTLLEATAEANNVNQRDKAMLKYKREMEKVAGSKCQYVPVQALEAHHKACLQGAMDVFDDGARMGRRSEILRFRQELADEIEKERHRYLEINAERDPYKNLEFYLIPGCLALSLLVFRISQDLLCYDHIGYDIPLYDCQVSHTLSHL…	4	Normal		PF02841, PF02263	Guanylate-binding protein, C-terminal domain, Guanylate-binding protein, N-terminal domain	No	GO:0003924|GO:0005525	No		ko:K17339		Guanylate-binding protein, N-terminal domain	No
estExt_fgenesh1_pm.C_90019, fgenesh1_pm.9_#_20, e_gw1.9.526.1_V2	MPATGKRKWQEDDWDVVMAAQSFVAVLAAQEPPPKAKKKAQPNNKKTKTKTPTRRSPRARQTKEKQEEEEEEEGEKEEEKQDEKEEKDEFWLAQLQDDVTEDMLAAPEDEGVGVHVTWLNRTAERRYERAYDERVDVGSILCHVFLRELSAAALELTPKSLARVQRCLRRTKAALAGTPLPDEPEDAELDNERAPPPLVATGRKRRAPDDANANAGAKGLKGKTHKLSKREAAMLIPPLRAAVDEDKYEDEELLGSQPFETFNGDVASANREVLRAVLTGDMKLLKQLTTKPEVYAELSTFDAPRSPDVARTALHYAIDKDDLKAAALLRQTDEKVDRQTLAAEPEVALPSHSTGKHTSRFSDYNRRAINASRGGKEGNNALLEDGNSAAAANLSLDYL…	MPATGKRKWQEDDWDVVMAAQSFVAVLAAQEPPPKAKKKAQPNNKKTKTKTPTRRSPRARQTKEKQEEEEEEEGEKEEEKQDEKEEKDEFWLAQLQDDVTEDMLAAPEDEGVGVHVTWLNRTAERRYERAYDERVDVGSILCHVFLRELSAAALELTPKSLARVQRCLRRTKAALAGTPLPDEPEDAELDNERAPPPLVATGRKRRAPDDANANAGAKGLKGKTHKLSKREAAMLIPPLRAAVDEDKYEDEELLGSQPFETFNGDVASANREVLRAVLTGDMKLLKQLTTKPEVYAELSTFDAPRSPDVARTALHYAIDKDDLKAAALLRQTDEKVDRQTLAAEPEVALPSHSTGKHTSRFSDYNRRAINASRGGKEGNNALLEDGNSAAAANLSLDYL…	11	Normal	Merged 3 genes	PF02877, PF00644, PF05406, PF12796	Poly(ADP-ribose) polymerase, regulatory domain, Poly(ADP-ribose) polymerase catalytic domain, WGR domain, Ankyrin repeats (3 copies)	Yes	GO:0003950|GO:0006471	No	2.3.1.225,2.4.2.30	ko:K10798,ko:K15502,ko:K20032	ko03410,ko04210,ko04212,ko04214,ko04217,map03410,map04210,map04212,map04214,map04217	NAD+ ADP-ribosyltransferase activity	No
		MFETLLKRGVDPNLSFHSARAAALERRKFPSKPDDKDQLLRSGRDLCEITSLAEGDSDKMPALVRVALTPETSTRFHSIALLLRYGAKLSTTDGRGNTLLMHLAARNLVAETRLALGLIRSIPEPRDVVTLLG								No					No
		MDSVKALAMHNPDPQGELVSPKCGAKLHLGKVKQVGRELPFDRVWAKTDPNPAPMGWYERNPKFTPETQDYLSKLLADNSFAVGDTHTVSTTGNAREHFVQYQYEQRTIVVELVNRETPDTADDDEADASVTGPQNAGSGAWCEATLKVTIRPDDGTAYSYFAKLYRNTLTDSPITEGFSLVEPALSNYAELVVYKEAQARIRYVVEVESV								No					No
fgenesh1_pg.199_#_16_V2	MIFKIRRNPERLHFANPGPNFAFESGGSVSHARRGALIRWFSAFPRGSAVPVARELEA DQTTRIKPFGGGFKRGNINARQVGLAPFVISVDASHRLPASSSVSSSPPLSTHACCTLHKMLEKPPTAVDIEFGLAGAAASDPLTGADDPELDDMGVGSSAALAYARSLDLQPALAGISALGALLLLFGGSFRPIFLVFTICGYGAAFALYLSHWVLAKDAGSAEMKEVATPIRQGAEGFLRIQYSAIARIAVAIAGLIFFSYALRPSSALGSGVEKLGNVTLGLVASAAFLVGAVCSAAAGYVSMWVSARSNVRVASAARGSYGEALLVCFRGGAFSAVLDITLCVGGVSTLYLVLYVLFGSLLRPTEIPLLMVGYGFGASFVALFMQLGGGIYTKAAD…	MIFKIRRNPERLHFANPGPNFAFESGGSVSHARRGALIRWFSAFPRGSAVPVARELEASDQTTRIKPFGGGFKRGNINARQVGLAPFVISVDASHRLPASSSVSSSPPLSTHACCTLHKMLEKPPTAVDIEFGLAGAAASDPLTGADDPELDDMGVGSSAALAYARSLDLQPALAGISALGALLLLFGGSFRPIFLVFTICGYGAAFALYLSHWVLAKDAGSAEMKEVATPIRQGAEGFLRIQYSAIARIAVAIAGLIFFSYALRPSSALGSGVEKLGNVTLGLVASAAFLVGAVCSAAAGYVSMWVSARSNVRVASAARGSYGEALLVCFRGGAFSAVLDITLCVGGVSTLYLVLYVLFGSLLRPTEIPLLMVGYGFGASFVALFMQLGGGIYTKAAD…	3	Normal		na	na	No	GO:0004427, GO:0009678, GO:0016020, GO:1902600	No	ko:K01507	ko00190,map00190			No
e_gw1.243.97.1_V2	MIRVSALLLLSLQGAAGSTSSSGVASASSYVPWSLADNATNLALIEAQLTMCTYSKVEECIQDPKLVQELGSLYRAPGYCVAFDSAYVNITTASAAIPNRYYPTSVEDAYDAGFSNKFSEWSDTNREQFEVDCPLLYNETIALGDDMLCCTESQYTGLSTQVRMIPGLCSACKENLRNIFCQFTCNPNNSMFLDINEVRIMSGDDEHEGQVFPAVEEATYYVGKDWIRDIYDFCEDDSSFSLLCNPNQDCHDGYGLMEYMGKYAFNSIGSPEQINVTTMDQLSEELQMTEFCHCDYANETNCISPMNNKMTSCVGVCGSLCAVSSDDTRTYTEACYGAESASSSGSGSIVDNNDDATWAELNEYLANNLPATDWSPLNYFLVIFGGVVGVVLIVGFIVA…	MNALANDGDKTITHISPGTTYSWMDDFWGFVNPDSECCRVDSEGAYVPIKTGNDTYTTLRSDDDTCLPSSDTVPPVPEDEYMSLFSMFATASAGTSCSYGGGSIYRGQFSIDTEPIPTVTSTTPAVKLNSSGYGDEITAWSYMVTGTSNPTQQRYIDSYKQNLAAAEWISEKTGVDIWVYSLTYVYFEQYLTVVHDAFELIGLALAAIFVITTLYLGNVFYSLVIALTATNIVVLVLGLMQPLDIMLNGLSIVNLIIAAGISVEFCGHYVRFFAKARGTGDERARDALRQVLTSVLFGITITKVIGLSVLTLADSRVFKKYYFRMYMMVVVCGVLNGMLLLPVVLSTIMDVKNFFLRKRSRKSELPSAPVTRVE	3	Normal		PF02460, PF16414	Patched family, Niemann-Pick C1 N terminus	No	GO:0016021	No	ko:K12385,ko:K14461,ko:K16725	ko04142,ko04975,ko04979,map04142,map04975,map04979			No
gw1.243.65.1, gw1.243.79.1_V2	MRVSAFASLLLPLGAASAASSTSSGASSVSSYVPWTLADNATNLADIKAQLTMCTYSKVEECIQDPALVHELGTLVRAPGHCVAFDSSYVNVTTPSAAIPNRYYPTSVEDAYDAGFSNKFSEWSDTNREQFEVDCPLLYNETIAQGDDMLCCTESQYTGLSTQVRMIPGLCSACKENLRNIFCQFTCSPNNSLFLDVNEVRIMGGDDEHADAVFPAIEEVTYYVGNDWIRDIYDFCEDDSSFSLLCNPNQDCHDGYGLMEYMGKYAYNSIGSPLQINVTTMDKVPEINQMTEFCHCDNVNATNCILPMNNKMTSCVGVCGSLCAVSSNDRRTYTESCYGASNAVATSSSASGSVGSGSDDSTWAELNAYLASNIPVTDWTGLNYFLVIFGGAVALLLIV…	MLCCTESQYTGLSTQVRMIPGLCSACKENLRNIFCQFTCSPNNSLFLDVNEVRIMGGDDEHADAVFPAIEEVTYYVGNDWIRDIYDFCEDDSSFSLLCNPNQDCHDGYGLMEYMGKYAYNSIGSPLQINVTTMDKVPEINQMTEFCHCDNVNATNCILPMNNKMTSCVGVCGSLCAVSSNDRRTYTESCYGASNAVATSSSASGSVGSGSDDSTWAELNAYLASNIPVTDWTGLNYFLVIFGGAVALLLIVGFIVAGCRERRSSIPNPHTGTPHVGPYTPEAHGVAHAMEASNTRLSYLDEIMTNKLRAWAVFVSTGNRPKKIIPMVLCVVAVCVVGLYNIDIETDPIKLWVSTSSTSYRQRQHYGEMFNPFYRSEQVIMVPKDGGNIYRSSIIKEAIR…	8	Normal	Merged 2 genes	PF02460, PF16414	Patched family, Niemann-Pick C1 N terminus	No	GO:0016021	No		ko:K12385,ko:K14461,ko:K16725	ko04142,ko04975,ko04979,map04142,map04975,map04979	Patched family	No
		MNALANDGDKTITHISPGTTYSWMDDFWGFVNPDSECCRVDSEGAYVPIKTGNDTYTTLRSDDDTCLPSSDTVPPVPEDEYMSLFSMFATASAGTSCSYGGGSIYRGQFSIDTEPIPTVTSTTPAVKLNSSGYGDEITAWSYMVTGTSNPTQQRYIDSYKQNLAAAEWISEKTGVDIWVYSLTYVYFEQYLTVVHDAFELIGLALAAIFVITTLYLGNVFYSLVIALTATNIVVLVLGLMQPLDIMLNGLSIVNLIIAAGISVEFCGHYVRFFAKARGTGDERARDALRQVLTSVLFGITITKVIGLSVLTLADSRVFKKYYFRMYMMVVVCGVLNGMLLLPVVLSTIMDVKNFFLRKRSRKSELPSAPVTRVE
