## Additional file 4 for "Gene validation and remodelling using proteogenomics of *Phytophthora cinnamomi*, the causal agent of Dieback": Additional file 4.xlsx

### Sheet: Master table_1
		Master table of new genes
Genbank accession	Description	Sequance	Introns	No. supporting pep	Detected in Mycelia (M), Secretome (S), Zoospore (Z)	Codon usage	PFAM	PFAM description	GO	EC number	KEGG KO	KEGG pathway	Blast description
MT820651	hypothetical protein	MDPAAEVTRLKGEVQAKDEALNALKAKTKAFVDNMRSQLANETKKVTALEEKLKQAAAPPAPVDNGPSQQQQQGLTEEIEKLKKETAARENELKTRAKSFADAMNSQLEAEKEKCRNLESQLQQKTEALAAAKAAADQAKEMDFLAQPAPAGSHTDEEFHALQCQLNTANFEMVDIRERLRSVEAEALQSSQHATSLRQELEALRVSAEQQRSQLQAEVDALKAREISLTTELSSQQTQMKAEENSLLEADMAKIKELGFQLEQHKIENQHLQKQLSDKDFQLEQLDNYRLRADESESKVLRNQAEIASLQSQLQAKADELASYSCGKCTELEDKLAEITQLYEKVNLGRSRSDSLIAETQSQLGEMQTIKQQYVASQERLDDMMKQNLKLNEKISEKE…	1	5	M, S, Z	Noamal	na	na	na	na	na	na	na
MT820650	ribosomal protein L5 family member	MREIHVDKLVINCCVGESGDKLTRAARVLEQLTGQKPVYSKGARYTVRTFGIRRNEKISCHVTIRGELAQEILDRGLKVKEYELLRKNFSETGNFGFGIQEHIDLGIKYDPSTGIYGMDFFVVLKRPGARVARRKIQQSRVGHPHRLTKDDAINWFQTKFEGIVLDEPRK	1	20	M, Z	Normal	PF00673, PF00281	ribosomal L5P family C-terminus, Ribosomal protein L5	GO:0003735, GO:0005840, GO:0006412		ko:K02868,ko:K10523,ko:K15076	ko03010,ko04340,ko04341,map03010,map04340,map04341	ribosomal L5P family C-terminus
MT820652	Ser/Thr-type protein	MSSSSGSKRFTKARRRGNSQGEALSGAFGGMSPVGGAYGPGGRNTISFGKPASAAALLSSSPAASAMSGSFKDDAAGGFVSSKTGFLTKRAMSSMDAFANWKERFFVLAEGHLSYYKQGGGFFNTGKEDIVHLKGELELTPDTIVRKSSIDDKANCFEVVTPTKKMFCQASTAREMEDWVKSVRAHINALKKSQMRGSFHDAAPVNLAASGGPGVTAGLAAMMQAGAMETDYSRPSMLEDHEIVRGADKSSDPKDIVIKQLLEENRSLREQLTMKDQVIHELETNGGRSVDAPAVGAGKLRSTAPQMILDLRDVKKKQFQLFDAAEVGNWHLISTLLRDNVVDVNGVGINQTSALHLAARNNHPNAVKELLARGADPSARTGDSYTALHIAVQAGNVEY…	0	2	M, S, Z	Normal	PF12796, PF00169	Ankyrin repeats (3 copies), PH domain	GO:0005515	2.7.11.1	ko:K13303	ko04068,ko04151,map04068,map04151	Extension to Ser/Thr-type protein kinases
MT820636	hypothetical protein	MRSCWTLVAAAAALVELCAASGVVSIYNISDPTYGTCRLKGISESSDNFKYYASVPSTDYSLNEACARCITVTRADDSSKTTTAYVLDVCDGCEAGTLELSADSMTALSIDTTDSSTKVSYKFSTCPTSLMSGDIKACLMEGASATYVPLQFYNSQKVITAATIDGVNATSTSASFLYSANSGSSSSTWYKSVAFSVTSDDGDTLNSTFEFTNTSGCATSSVQFNSASTADGVDGNTSSSTSSSNAAVIGGVVGGVGALLIIVGSVILVRRRNRASKDMTDPENDVENQYLSPKAKAVPAAGDSTFHSDNDDHHRPASPTVDYAESFSPAASSKGPSSHLSDSTSNSPAPALDAVPAAVVAASMAIDSPSSPVASDHSSVPSAPSSHESDRTPSPEPVY…	1	6	M	Normal	na	na	na	na	na	na	na
MT820648	5'-3'exoribonuclease	MGVPAFYRWVQDKYPKCVVDCVESRAVVLEGERHFELTDTTGPSPNGFEVDNLYVDMNGLIHPCAHPENGEAPKTEEEMYRRVMAYVDRLVAAVRPRRVLYLAIDGVAPRAKMNQQRARRFRAAQEAEQRMEVEKEALEYMSALGHKVPSKQEKPWDSNVITPGTKFMAKLAKYLRFYIRDRVNNNAAWKSIKVILSDAGVPGEGEHKLMQYIRVQRSQPGYDPNQHHVLHGLDADLIMLGLATHEVKFSILREEVLFGKQKFERERQKEQQTVLDANGTTLNKRKRGEFGEHDADLVASDLKPLQYLHIATLREYLQVEFEPLSRVLPFEYDFERVIDDFVFLCFFVGNDFLPHLPSLDIRDGALDFLILIYAKLLPAMGGYITDGGDVNLSRVDVIL…	0	3	M, S, Z	Normal	PF03159, PF17846	XRN 5'-3' exonuclease N-terminus, Xrn1 helical domain	GO:0003676, GO:0004527		ko:K12619	ko03008,ko03018,map03008,map03018	XRN 5'-3' exonuclease N-terminus
MT820643	fructose-bisphosphate aldolase class II	MGLLDIVQPGVLNGEDVVKVYKYAQEHNFAIPAVNVTSSSTANAALQAARDIKSPIIIQTSNGGAAFYAGKGIDNKNQNGSVLGAIAAAYHVRAMAKHYNVPVILHSDHCAKKLLPWFDGMLEADEKYFAEHGVPLWSSHMLDLSEEPMEENVAISKKYFERMAKMGLILEVELGLTGGEEDGVDNSDVDNASLYSQPEDILLAYNELGAVSPYFTIAAAFGNVHGVYKPGNVKLHPEILGDFQKFVAKEKGLAAEKPVFFVFHGGSGSTAQEIQTAVGNGVVKMNIDTDTQWAYWNGLREFYEDKKGYLQGQIGNPEGPDAPNKKYYDPRVWVRKSEESMIARLHQAYHNLNCVNVL	0	172	M, S, Z	Normal	PF01116	Fructose-bisphosphate aldolase class-II	GO:0004332, GO:0006096	3.2.1.25,4.1.2.13	ko:K01192,ko:K01624	ko00010,ko00030,ko00051,ko00511,ko00680,ko00710,ko01100,ko01110,ko01120,ko01130,ko01200,ko01230,ko04142,map00010,map00030,map00051,map00511,map00680,map00710,map01100,map01110,map01120,map01130,map01200,map01230,map04142	Fructose-bisphosphate aldolase class-II
MT820654	zinc finger-domain containing protein	MSDEHAGDAPDWMQEQAAEYQDLVGSFVESVVDSDTDEILEYQLIWEGGDLGVALTTLEGQDGGVAVSRVTGKGFPFGIKNVGPGDLLLSINMKDTTKMTLDDVVAYLQVCDLPATLRFKKLSPVTDHAPVSVPRKSTYVITSANQGPTSPMGSTAPPSYPRGSQRGSTKYTPPPAAPAHPDRSSMPVHKTPSDFPEPPAPPQRQSAKVPATKTMMDSPPKPAAPKVAPTPAPEPVMFADEPVYEEAPKQPASPRESAPEEKLRELDGLVLTSGVNDLGFEDSEDESVRASRESRDSWREESFDVDANLDDGWKIDEEEKEEVREKKDKRSKAKEKFQRDKSGSTVAMLGHFSVETNADAVPILPDAEEATGIAAVDNVSDFTPVEHPVSTEVRHSDMS…	0	35	M	Normal	PF01363, PF12796	FYVE zinc finger, Ankyrin repeats (3 copies)	GO:0046872, GO:0005515		ko:K06883,ko:K20129		FYVE zinc finger
MT820647	HSP90-like protein	MFGGDAALPFSRHSDVLHGPVPTDPTELENLVAELKRRGNAAFQQKALEEAEVLYSRAITVNESDPLRNQHIFFANRSAARSSMGKAALALEDAEACVALDATYAKGFFRQAQALVKLGRFKEALVVLESAKALEPSNKSVTTLYAKVQEMAKKEKEAPAAPAPKKVVTRVEVAQSSSSTSSSSTKTPAAAPAAAASSTVVDDDAEIVGHVRGYKKLADGRVTTFFNNELTEEAKQLIGDIAPKKVEDPNKVQIKSVDGGSAWNQGNTFEEKDMTSWAKAKLEKIVSGVSAPLGTGEGVVTSLEVSDLEGDASIAVVRGAKRYIFDFTFTLACTLKQGENSVTGELKFLDLSSDCGGDYDVEAVVPSRYQSESGKALRAALNSSSSPFRKELTAQLATF…	0	12	M, S, Z	Normal	PF09229	Activator of Hsp90 ATPase, N-terminal	GO:0005515, GO:0001671, GO:0051087				Activator of Hsp90 ATPase, N-terminal
MT820645	alcohol dehydrogenase	MSTAPRTVHAYAAFGKDEEIKPWEYQSRPLGPEDVEIKISHCGICGSDLHTIESGWGPSTYPCVVGHEIVGEVTLAGDKVTDLKVGDRVGVGAQVWACLNKDPATPCKECASGDDAYCAHKVWTYNDTYKNDGANSYGGYADYVRVTHEYAFKIPDNLPSDVVAPLLCAGTTVFTPLKEADVKPGKRVGVVGIGGLGHLGIQFAKAMGADAVVAFSRSANKEDEVRALGATEFVVYTDEKQAAAAEGSVDVLLICANADNMPYTLFLSFLAVRGSCIMVGLPNDDVKFNAFGVVGKGAKFVGSNIGSIQDIKDMLELASKKNVRAVVQKLPMAKVNEGIKMVRDGSVRYRVVLEN	0	35	M, S, Z	Normal	PF08240, PF00107	Alcohol dehydrogenase GroES-like domain, Zinc-binding dehydrogenase	GO:0055114, GO:0008270, GO:0016491	1.1.1.2	ko:K00002	ko00010,ko00040,ko00561,ko00930,ko01100,ko01110,ko01120,ko01130,ko01220,map00010,map00040,map00561,map00930,map01100,map01110,map01120,map01130,map01220	Alcohol dehydrogenase GroES-like domain
MT820642	PH domain-like protein	MGRDDPVTYAGWVFKEGSLVRSWKKRFLVCKRAELAYYKNTDEENHAQLLGALTAAHIERLPDITNGLLIHGTEGRQLKIFTDTKAECDRCFEAISKFCRLQNPGDDSKQRVGWLEKEGQHFRTWKKRYFVLSGTQLTYSATMGADRLGGGRVIGARRDPTRPFTLAVTFEGGREMRVGGKSEVDIDDWHKALRRGLLYAQEQRKSLQEGGRPSVDDDPRNARDREFAKRQANTSAASTEVTDEEASSLFGAAPIGAADDAPPPYSSVASAAHSDERKTEGDSPQQGEFKEGSSPPELYAASSFRRHIVVETMPDNTASFIEVAEERESEDNAEKPYSPTAPGTSTIRRMRLAEKLLQEELEEERREAMMKENTVLMRAPSKSDPQDVKGCCCVVM	0	2	M, Z	Normal	PF00169	PH domain	na	na	na	na	PH domain
MT820644	putative tRNA binding protein	MVKSDVYSSPIVFSQLDLRVGKITEVTAHPNSERHYVEKVDIGKGEELEMVMEHQPYFAEEELLDRKVVVLCNLKMVKVVRTRSTGAILLVANDKGKVELLDPSPEAEVGERVYASGEEVQEPVTPIQMKKNKVWETLCKDIKTNNKCEVVYQERYPVRSRAGPVRVESLKKVLVTK	0	46	M, S, Z	Normal	PF01588	Putative tRNA binding domain	GO:0000049		ko:K15437		Putative tRNA binding domain
MT820655	hook-domain containing protein	MDDTAQRSLLLWSFHEKLASDAQISSMEDLCDGVFLSKIMHHSDAEYVNLEQINEQPGGNWALKSNNLKTLLRAVELFYTDELGQICHADEIVDPLLIAKENDVHEVAKLTELLLGCAVQCPNKSEYIHPIMQMGASEQASLMHAIENLMHRFQPTSPGGASNASRRNSMAHGASFDEVASQSSMSSASVTALATGSSAEALAAQLAQALERSSSMELRYLDMEREKRELTERFEHTLLEHRDLADKYKALESERDQLRNERQNTLTRDNKKIQQIVDNEVHALQMQMEEKDLELNRVKRDSGERLMVLENEVRRQADELDISRSKLGTLNKLEASVTKYKKKLEEMNSLRAQVRELETLNAQYLDKVVDLESTIKTMPGLKGLVEKYKNQVVELETAN…	4	5	M, S, Z	Normal	PF05622	HOOK protein	GO:0005515		ko:K16536,ko:K16611,ko:K16612		HOOK protein
MT820639	hypothetical protein	MKSPTNYGSENEETRFIRRVAAPDRPNNKRRQKKRLAVAGATIGLLAASAGVGYAALRASNASSDVKSAKLAASMANDMFVSKLGDAFHPSDFDQIDTDGDGELSKDEILADLNDKETADVKRVMTSDLPDDIKSNLVALLEGKLQSDSDCTLQALDSRPTPVHREDHDLFYYMLDVFCPRVTIAVTPPDQSEEASQASQAATPATNQQTVVIPTPDGGTAQVQIVGDPEDGKQTIAIPDDQGGYSTTEVKSIVTPTGQQKILIPNADGDITPVVVPDLPADVTSQLSDDTQVVDVVTPSGETEPVVVEGQPEDGQQTVQIQDSTGNYVETQAQVVETSSGEQQLIVATSDGDLLIQQEIASAAASSPGSLSQEAQLTGSNFMTKDEFRQWIAQRYEDK…	2	7	S, Z	Normal	na	na	GO:0005509
MT820653	ribosomal protein S20	MSLVNKPKTVEAEETRIHRIRITLSSRNVKNLEKVCADLKRGAVDKNLKVSGPVRLPTKILRLTTRKSPCGEGTNTWDRFEMRIHKRIIDLHAPSDIVKQITSISIEPGVEVEVTIADSA	0	19	M, S, Z	Normal	PF00338	Ribosomal protein S10p/S20e	GO:0003735, GO:0003723, GO:0005840, GO:0006412		ko:K02969	ko03010,map03010	40S ribosomal protein RPS20. Source PGD
MT820649	ribosomal protein L37a	QGKRTKKVGICGKYGTRYGSSLRKVVKKIEISQHSKYNCVFCGKDSIKRNVTGIWECRSCHKTIAGGAYLLNTASAATVRSTLARLRKIRDDASA	0	7	M, Z	No start- unseq region upstream, should be intron but no Met	PF01780	Ribosomal L37ae protein family	GO:0003735, GO:0005840, GO:0006412		ko:K02921,ko:K07374,ko:K14566,ko:K20241	ko03008,ko03010,ko04145,ko04210,ko04530,ko04540,ko05130,map03008,map03010,map04145,map04210,map04530,map04540,map05130	Ribosomal L37ae protein family
MT820633	ankyrin repeat-containing domain	MAANTAEQLAKKKEEGASEYQKQKKVVGDLLSSAEDGDLEQLEKTLESLQVMGVTDVKEALTDFKDAHKRTALHFAAAKGRRKVISFILDRAPECVECVDEEGATPLLYAAKENEFAAVKLLLAYFADPNTAMTNGTTALHEAAANGSIRTVKLLVEMKAQLEATTKNGTAMHFAVSENREKTVAELLRLGAKADVTNAGGVTPLMLACLMNKPVVVKELLEGGATLSLTMEGGLTALHMAAETGFTEVVQEFLNCRLEDTKEVANTASDAGAKPLQLAAGMGHHEIVTLLKPITKGFEDADLDKLMAEEKVKLDAYYEEAAKNKAPAAPAGADEPQTVEEKLEAENQKKLAEIEKEEDIAVPEAVEVSKEKQTEATNLKNEGNKAYLAKDYALAVDLY…	1	1	M, Z	Normal	PF12796	Ankyrin repeats (3 copies)	GO:0005515	2.4.99.18	ko:K07151,ko:K19870	ko00510,ko00513,ko01100,ko04141,map00510,map00513,map01100,map04141	Ankyrin repeats (3 copies)
MT820638	multicopper oxidase	MRCFSSASAVAVAWGVAGVSSPANALDDLKTSWDDYAYASALPIPTVIDMTGGGAIEMQIGTASHDWTGDGAISGTIYGYALKNSTPSFPGPTIKVAKGVPINITWYNELDAPHLFQDSVQLTLTQQASACYPYCGVPVVTHVHGLEAPARYDGLPYLSIYKNQTQAFHYLNNQSASTKTYHDHANGLTRLNTWAGLVGLYIISDADTDANLNLDIETDIPIVLSDKLISNSGKILYSDDNCNEGATLWVPESFGSVNLVNGVVMPYVEVPPAQVRFRLVNAANARHYNLTVPFANKCKVIAADSGYVGAPTDLSENLVVFPFERVEFVCDFTGVADATTYDLVDKQTSTQATVYDPRVMQFRIKSSLKTNTMTVREIPSTLTPYKSLKELYEAGGKER…	0	8	M, Z	Normal	PF07732, PF07731, PF02535	Multicopper oxidase, ZIP Zinc transporter	GO:0005507, GO:0016491, GO:0055114	2.1.1.6	ko:K00545,ko:K07238	ko00140,ko00350,ko00965,ko01100,ko04728,map00140,map00350,map00965,map01100,map04728	Multicopper oxidase
MT820635	ribosomal protein S5	MPEAARKSRFMAVAPENRGKLRRRLLDEFKKDGLTLADPDQPGQYLTPDAGVLRDMRAMNKEGEEMEFADDDDEGELNLGRMGLLRQIVHVDQVQKVTTQERIVNFRALVVVGNMRGVAGYAVGKGSSPPIAIQRGTKLAMKRFTYIDRFDDRTLYHEVRGKWNSCTLFLRPAPKDKGLTVSDTVACVLDCFGITDIVSKTHGQRNPFTVVKATFDALAKHETAEEMALRTGHSLVELSTLARKRNL	0	6	M, Z	Normal	PF00333, PF03719	Ribosomal protein S5, N-terminal domain, Ribosomal protein S5, C-terminal domain	GO:0003723, GO:0003735, GO:0005840, GO:0006412		ko:K02988,ko:K14026	ko03010,ko04141,map03010,map04141	Ribosomal protein S5, C-terminal domain
MT820641	hypothetical protein	MAAEQAKDRGNRAFSAGLYADAVACFSEALAIAPSAPNAHVFYSNRSAAQLKLGKAEDALKDADQCIALQRSWPKGYSRRGSALYALGRYADAYRAYKDGLSHEASNAGLLEGLRAVETKLATQRPSSTSSSSASPPATGSLRTFLLGDKRSMFQLYQFALRGLMLLCFCNFWLPALLSSYAAYANFFKLALVNHASYLAFTHGAPKWNAAYAQRLLLDPATQVFFFCLVFWVSAPHGMALLPVFLLEMVHLFTYLQSLLQVLGLADAAPVALVTSKALVPLTALIISDPSFPALATRAKWAKLYTRMPQVAANIDVAIGVALILEMLTPARNFLLLVLYWQVLRVRYMISPQLQEAFRMLHATILTVVHHPRCPAVVGAVYGKIHAFAVKMGDAAQQQ…	0	4	M, Z	Normal	PF03661	Uncharacterised protein family (UPF0121)	GO:0005515, GO:0016021		ko:K03283,ko:K09553	ko03040,ko04010,ko04141,ko04144,ko04213,ko04612,ko04915,ko05020,ko05134,ko05145,ko05162,ko05164,ko05169,map03040,map04010,map04141,map04144,map04213,map04612,map04915,map05020,map05134,map05145,map05162,map05164,map05169	Uncharacterised protein family (UPF0121)
MT820637	zinc finger domain-containing protein	MLTESASLTAPLDSSERRAEARHRRREAAAPYPSHSSSAKRAEEDGEDEEDAAFFARATHTHTRRGSGFFARLASYIPLVNKLVSEEDEEEEEEKEEEAPEEASDVQTTQEDVDEEEEEREEQEEAEKQPDAPQDEEAETEDVQQQTEQPQAAQKQQAPQDEDMLDESASPVTRAAPAFVSHSKEQLATPPRPKRGARKSRSPSRESGAESGERSPAMMRPQRKRGDKRVFLPGPSQQSKMLRISSSQRRRKSSSPSPHDSALAVIKQKKTITLEEFERLQHQLHEMVEPTPQAQLAMTQAALANGLERPFTRGFPGPTSFPGYVPGSIANQNHGALVVQDERARGLQQAAKNGVPFGKRPRNRDNGPILFSGSALRGQLTREERLLRKPRPSRLLTGA…	0	5	M, S, Z	Normal	na	na	na	na	ko:K03348,ko:K14296,ko:K14317	ko03013,ko04110,ko04111,ko04113,ko04114,ko04120,ko04914,ko05166,ko05169,map03013,map04110,map04111,map04113,map04114,map04120,map04914,map05166,map05169	Zinc finger domain
MT820634	maltose acetyltransferase	METEKAKMLRGELYFSMDPALFKERQETRKLVKKYNELEGAETPEAQEILTKMLGAKGRECFIEMPFRCDYGSNIRLGDNVYMNFNCVLLDVCEITIGDRVMFAPNVQLYTATHPLGPKARASGYELGKPITIEDDVWIGGNVTVVPGVTIGRGAVIGAGSVVTKDVPPMCVYAGNPAKFIKKIEEE	0	48	M, S, Z	Normal	PF00132, PF12464	Bacterial transferase hexapeptide (six repeats), Maltose acetyltransferase	GO:0016740, GO:0016407		ko:K10380	ko04624,ko05205,map04624,map05205	Maltose acetyltransferase
MT820640	ABC transporter	MSDKLTRIAIVSTDKCKPKKCRQECKKSCPVVRMGKLCIEVSPKSKVAFISEQLCIGCGICVKKCPFEAINIINLPKDLESNTTHRYGANTFKLHRLPMPRPGQVLGLVGTNGIGKSTALRILAGKLKPNLGKFDAPPEWQEILTHFRGSELQNYFTRILEDNLKAITKPQYVDKIPKAVKGTVHAILSARCEKQEKLDHFLNELDLSHVQDREIENLSGGELQRFAIAVVAVQKADIYMFDEPSSYLDVRQRLKAALVIRSMVDDNARSYVICVEHDLSVLDYLSDFICVLYGTPSAYGVVTMPFSVREGINIFLAGFVPTENLRFRTEELTFKVSQNADEFGTGEGDANSFNYPSMTKTMYKKKKDTAFKLHVEAGDFTNSEIICMLGENGTGKTTF…	0	15	M, Z	Normal	PF04068, PF00005, PF00037	Possible Fer4-like domain in RNase L inhibitor, RLI, ABC transporter, 4Fe-4S binding domain	GO:0005524, GO:0016887		ko:K06174		Possible Fer4-like domain in RNase L inhibitor, RLI
MT820646	type II/IV secretion system protein	MAERKRKVDLGDLDGKKKKRKSRFSDAPPAGAALSTDGGVNPLTGAPFSARYQTLLAARQKLPVHQFLQQIQDAVKAHQVIVVEGETGSGKTTQIPQFLTLLHADSDKMVACTQPRRVAAMSIAKRVAEEMDVQLGQEVGYTIRFEDVTSQKTKLRFLTDGMLLQHAMSDPLLSNYSTILLDEAHERTLSTDILFGLLKEVLPKRPDLKVVVMSATLDAVKFQNYFEGAPLIAIPGRTFPVEIFYTPEPERDYLEAAVRTAVQIHICEEEGDVLLFLTGQEEIENACRQIRAEADALDSSKYGPLDVYPLYSSLTPQQQQLIFKDAPKPRFAGGPKGRKIVVSTNVAETSLTIDGIVYVIDPGFSKQKVYNPRIRVESLLVSPISRASAKQRSGRAGRT…	0	2	M, S, Z	Normal	PF04408, PF07717, PF00271	Helicase associated domain (HA2), Oligonucleotide/oligosaccharide-binding (OB)-fold, Helicase conserved C-terminal domain	GO:0004386, GO:0003676, GO:0005524	3.6.4.13	ko:K04615,ko:K12820,ko:K14305	ko03013,ko03040,ko04024,ko04080,ko04727,ko04742,ko04915,ko05032,map03013,map03040,map04024,map04080,map04727,map04742,map04915,map05032	Type II/IV secretion system protein
