## Additional file 2 for "Gene validation and remodelling using proteogenomics of *Phytophthora cinnamomi*, the causal agent of Dieback": Additional file 2.xlsx

### Sheet: Extension_v2
Master table of genes edited by extending features
ID	New sequence	V1 sequence	Exon number with edit	No. supporting peptides	Codon notes	PFAM	PFAM description	Difference in PFAM betwwen V1 and V2	GO	Difference in GO betwwen V1 and V2	EC number	KEGG KO	KEGG pathway	description	Difference in KO betwwen V1 and V2
estExt_fgenesh1_pm.C_10302_V2	MSNARESTAGSHALPSTPAPAFPDEYARAEVVTSRVPGPKSQQQLERLAALQNTGAINFFADYAASRGNYLVDVDGNRFLDVYGQIASLPIGYNHPKILEAMGDKDNLALLAQRPCLGVFPPADWVDRIDDTLLKVAPEGLEDVNTLMCGSCSNENAYKAVFMWFQTKLRGGRPPSEHDLETSMAHQLPGTPNLSILSFQGGFHGRLLGCLSTTHSKAIHKVDVPAFDWPVAPFPKLRYPLDVHQAANEAEEARCLAEVERLLKHSAEVTKAEDSRIAGMIIEPIQAEGGDNHASPAFFRALRDLAAKYGVAFIVDEVQTGGGSTGKFWAHEHWELENPPDLVTFSKKMQTGGYFAKEEFRLKEGYRIFNTWMGDPTKMITLKAVLDVVESDSLLENVQ…	MSNARECHALPSTPAPAFPDEYARAEVVTSRVPGPKSQQQLERLAALQNTGAINFFADYAASRGNYLVDVDGNRFLDVYGQIASLPIGYNHPKILEAMGDKDNLALLAQRPCLGVFPPADWVDRIDDTLLKVAPEGLEDVNTLMCGSCSNENAYKAVFMWFQTKLRGGRPPSEHDLETSMAHQLPGTPNLSILSFQGGFHGRLLGCLSTTHSKAIHKVDVPAFDWPVAPFPKLRYPLDVHQAANEAEEARCLAEVERLLKHSAEVTKAEDSRIAGMIIEPIQAEGGDNHASPAFFRALRDLAAKYGVAFIVDEVQTGGGSTGKFWAHEHWELENPPDLVTFSKKMQTGGYFAKEEFRLKEGYRIFNTWMGDPTKMITLKAVLDVVESDSLLENVQITGD…	2/2	4	Normal	PF00202	Aminotransferase class-III	No	GO:0008483|GO:0030170	No	2.4.99.18,2.6.1.19,2.6.1.22,3.1.3.36	ko:K07151,ko:K10392,ko:K11511,ko:K13524,ko:K16491,ko:K17916,ko:K20278	ko00250,ko00280,ko00410,ko00510,ko00513,ko00562,ko00640,ko00650,ko01100,ko01120,ko03460,ko04070,ko04141,ko04727,map00250,map00280,map00410,map00510,map00513,map00562,map00640,map00650,map01100,map01120,map03460,map04070,map04141,map04727	phosphatidylinositol dephosphorylation	No
estExt_Genewise1Plus.C_1020136_V2	MEPTAYGTSSLAVDERLTNQMATKRHTFVKWGVFGLATCGICSTLALLGTSSIHEDTVAATLRSTTSAFKNAAPAVDAEVTCFQSSYIDNVTRMMEPVTGLKWKRGAQKNTQSYITLDLEAKFQEIMGFGGAFTEAAALQFQKLPRKKQEEVLTLYFDKEQGSAYNFGRVPMGSCDFSVSSYSFDDVLNDTQLLHFDMSVKHDQQVLIPFIKRALERQPEMKLFLAPWSPPAWMKRGDDKYTPSMLGSMDPVGLKDDMRASWALYFSKFITAYKKQGIPFWGLTPQNEPEFAAPWEACRYNASYQAEFIGDFLGPVLDRDHPELTLMVFDHNRASVRQWAEAIYNHPTAAQYVDGMAFHWYDVDRYMDGVAYHERLNDTHFIDQNRFMLATESCNCPGV…	MEPTAYGTSSLAVDERLTNQMATKRHTFVKWGVFGLATCGICSTLALLGTSSIHEDTVAATLRSTTSAFKNAAPAVDAEVTCFQSSYIDNVTRMMEPVTGLKWKRGAQKNTQSYITLDLEAKFQEIMGFGGAFTEAAALQFQKLPRKKQEEVLTLYFDKEQGSAYNFGRVPMGSCDFSVSSYSFDDVLNDTQLLHFDMSVKHDQQVLIPFIKRALERQPEMKLFLAPWSPPAWMKRGDDKYTPSMLGSMDPVGLKDDMRASWALYFSKFITAYKKQGIPFWGLTPQNEPEFAAPWEACRYNASYQAEFIGDFLGPVLDRDHPELTLMVFDHNRASVRQWAEAIYNHPTAAQYVDGMAFHWYDVDRYMDGVAYHERLNDTHFIDQNRFMLATESCNCPGV…	1/1	4	Normal	PF02055, PF00652, PF17189	Glycosyl hydrolase family 30 TIM-barrel domain, Ricin-type beta-trefoil lectin domain, Glycosyl hydrolase family 30 beta sandwich domain	No	na	No	3.2.1.45	ko:K01201	ko00511,ko00600,ko01100,ko04142,map00511,map00600,map01100,map04142	Glycosyl hydrolase family 30 TIM-barrel domain	No
estExt_Genewise1Plus.C_1080115_V2	MTVDVARQQMKSYWEGHSSAATVETMMLDSHAKALTQLELPEILGKAPYMENKDWKEHSSNTDIETMMLDSNAQLLHELEMPEIMERAPSMADKDVLELAAGIGRFTSIIGKTAKSVTAVEFIDDFHKANVAANGHLQNITFLCQDVVNLEAEPNSFDVIFSNWIFMYLGDKEVKQFAQKAIKWLRPGGKLFFRESCFRQSGDVKRNSNPTHYRHPAFYVGAFGSVVSKEDNGDLGYFNLESSGSVAVYRKIKKNNGQVFFSYTKAVKQGASVNNDEDEAVATFQKFLDQQQYSNQSITRYEKIFGEGYVSTGGQATTTEFVEKLNLKPGERVLDVGCGIGGGDFYMARQYGVSVVGIDLSTNMVHRALETSMQDPNADVEFEICDATQKEFPDASFDD…	MTVDVARQQMKSYWEGHSSAATVETMMLDSHAKALTQLELPEILGKAPYMENKDDVLELAAGIGRFTSIIGKTAKSVTAVEFIDDFHKANVAANGHLQNITFLCQDVVNLEAEPNSFDVIFSNWIFMYLGDKEVKQFAQKAIKWLRPGGKLFFRESCFRQSGDVKRNSNPTHYRHPAFYVGAFGSVVSKEDNGDLGYFNLESSGSVAVYRKIKKNNGQVFFSYTKAVKQGASVNNDEDEAVATFQKFLDQQQYSNQSITRYEKIFGEGYVSTGGQATTTEFVEKLNLKPGERVLDVGCGIGGGDFYMARQYGVSVVGIDLSTNMVHRALETSMQDPNADVEFEICDATQKEFPDASFDDKQALFAKFFRWLKPGGRVLISDYCQGEQESSDRFKKYVAG…	2/2	9	Normal	PF02353, PF08241	Mycolic acid cyclopropane synthetase, Methyltransferase domain	No	GO:0008168	No	2.1.1.103	ko:K05929	ko00564,map00564	Ribosomal RNA adenine dimethylase	No
fgenesh1_kg.144_#_31_V2	MVFVIAKELLQGQHVVAVRCEQLEISGSPSVSDRDRQDQPSVELHARVQHFGCLWASGRAAAGAGLVASSERHCVDVASHGEAEGDRVTRGRVDPDEEKTMAIAANLPKHAKVAACRRPAEPLDISGCRCGEAAMLWRTIRGMLPHKTARGAAALQRLKLQTFDGIPSPYDKQKRMVIPAALRVLRLKANRRYTVLGDLASEVGWRHAELVKRLEAKRVLKSDAFYKKKVAQQKRLAEAEAKVFAENSELKPTLAKFGHAL	MVFEKPIVVDCRGHLVGRLASLIAKELLQGQHVVAVRCEQLEISGSPSVSDRDRQDQPSVELHARVQHFGCLWASGRAAAGAGLVASSERHCVDVASHGEAEGDRVTRGRVDPDEEKTMAIAANLPKHAKVAACRRPAEPLDISGCRCGEAAFFQFLNKRTATNPKKGPIHYRAPSRMLWRTIRGMLPHKTARGAAALQRLKTFDGIPSPYDKQKRMVIPAALRVLRLKANRRYTVLGDLASEVGWRHAELVKRLEAKRVLKSDAFYKKKVAQQKRLAEAEAKVFAENSELKPTLAKFGHAL	6/6	11	Normal			No	GO:0003735|GO:0006412|GO:0015934, GO:0005840, GO:0006412	No	2.8.1.8	ko:K02872,ko:K03644	ko00785,ko01100,ko03010,map00785,map01100,map03010	Ribosomal protein L13	No
gm1.15414_g_V2	FPLPALRGRPNPSNSSTSMAQFDAYRAKMQAAGLSTEAIKAFEYSYDALVSGETGMIAEDSIKPADNLPYLENKEGSIRESVTADPALLKETVVLKLNGGLGTSMGLDKAKSLLTVKGDDTFLDIMAKQVTELRSTHKSNVRFVLMNSFSTSADTLEYLQKYPELVEDEALELLQNKVPKVNAATMEPASYSANPSKEWCPPGHGDLYASLAGSGKLDKLVADGVKYMFVSNSDNLGATLDLDLLTYFAQSGKPFLMECCERTENDKKGGHLAERTADGRLILRESAQCADEDEKEFQNISKHRYFNTNNLWIRLDKLQEELKKQGGVIRLPMIKNSKTVDPKDSSSTPVFQLETAMGAAIECFDGAGAVCVPRTRFAPVKKCDDLILLRSDAYVITED…	MAQFDAYRAKMQAAGLSTEAIKAFEYSYDALVSGETGMIAEDSIKPADNLPYLENKEGSIRESVTADPALLKETVVLKLNGGLGTSMGLDKAKSLLTVKGDDTFLDIMAKQVTELRSTHKSNVRFVLMNSFSTSADTLEYLQKYPELVEDEALELLQNKVPKVNAATMEPASYSANPSKEWCPPGHGDLYASLAGSGKLDKLVADGVKYMFVSNSDNLGATLDLDLLTYFAQSGKPFLMECCERTENDKKGGHLAERTADGRLILRESAQCADEDEKEFQNISKHRYFNTNNLWIRLDKLQEELKKQGGVIRLPMIKNSKTVDPKDSSSTPVFQLETAMGAAIECFDGAGAVCVPRTRFAPVKKCDDLILLRSDAYVITEDYRPVIAPEREGVAPIVSL…	1/1	3	No start- Interruspted bu stop codon. No evidence of introns here. Likely sequencing error	PF02879, PF02880, PF02878, PF01704	Phosphoglucomutase/phosphomannomutase, alpha/beta/alpha domain II, Phosphoglucomutase/phosphomannomutase, alpha/beta/alpha domain III, Phosphoglucomutase/phosphomannomutase, alpha/beta/alpha domain I, UTP--glucose-1-phosphate uridylyltransferase	No	GO:0005975, GO:0016868,	No	2.7.7.9,5.4.2.2	ko:K00963,ko:K01835	ko00010,ko00030,ko00040,ko00052,ko00230,ko00500,ko00520,ko00521,ko01100,ko01110,ko01120,ko01130,map00010,map00030,map00040,map00052,map00230,map00500,map00520,map00521,map01100,map01110,map01120,map01130	Phosphoglucomutase/phosphomannomutase, alpha/beta/alpha domain II	No
fgenesh1_pm.179_#_14_V2	MPASAATSLTSGGSFGKKGGKKKVVDPFARKDWYDVKAPAIFSERTCGKTLVNRTAGTKIASEGLRGRVFEVCLADLNKDEDQAFRKIRLCAEEIQGNQVVTGFHGMDFTRDKLCSLIRKWQTLIEAFVDVKTTDGYLVRLFCIAFTKKRPNQIKKTTYAKTAQIRAIRKKMTSIMTEEASKCDIKDLFLKFVPEIIGKEIEKATQGIYPLQNVYIRKCKILKKPKFDLVRLMELHEGGAEEKGAKVAREEDQLVESMAGAGGRLEGVAEDGGREGGEAATEDEVLGAD	MPASAATSLTSGGSFGKKGGKKKVVDPFARKDWYDVKAPAIFSERTCGKTLVNRTAGTKIASEGLRGRVFEVCLADLNKDEDQAFRKIRLCAEEIQGNQVVTGFHGMDFTRDKLCSLIRKWQTLIEAFVDVKTTDGYLVRLFCIAFTKKRPNQIKKTTYAKTAQIRAIRKKMTSIMTEEASKCDIKDLFLKFVPEIIGKEIEKATQGIYPLQNVYIRKCKILKKPKFDLVRLMELHEGEGVAEDGGREGGEAATEDEVLGAD	1/4	30	Normal	PF01015	Ribosomal S3Ae family	No	GO:0003735|GO:0005840|GO:0006412	No	5.3.1.6	ko:K01807,ko:K02984	ko00030,ko00710,ko01100,ko01110,ko01120,ko01130,ko01200,ko01230,ko03010,map00030,map00710,map01100,map01110,map01120,map01130,map01200,map01230,map03010	Ribosomal S3Ae family	No
e_gw1.179.22.1_V2	MSSLSTGSSSGAKEAKSDSYHMTPVHVVQARVQSDMPVWNTELQRFVSSYYDDANAAYVGLMDTVNTASVEGALMYVQAEGINYDTRSEEERCTRKNDMTYVVFYEYAIAQTNETLALYEDVASQNEYGTMLALDSGRCTPSSTTSSGGEVFPTACYYFNGDEGEPEVGPFVGGTTKETDPRAPYPNNVWYSFPNTCPLQEWSAKTSECRASTRQGLCDIGVMPDGVSCTFAYRVLGFILIDDLVGITSMVSNTTGETYANFSEFCEDGGVEFEATTDGEWIDGIAFWENPQDEDANSERATKLVEAYYNLTNGLIETSGLDSDIIAHMLPLPTPAELAAENPACYLNVKKCNTDTGCKRELYGSTCTVCNSTSDACETPPSDWTFPTLEKAVGENGGT…	MTPVHVVQARVQSDMPVWNTELQRFVSSYYDDANAAYVGLMDTVNTASVEGALMYVQAEGINYDTRSEEERCTRKNDMTYVVFYEYAIAQTNETLALYEDVASQNEYGTMLALDSGRCTPSSTTSSGGEVFPTACYYFNGDEGEPEVGPFVGGTTKETDPRAPYPNNVWYSFPNTCPLQEWSAKTSECRASTRQGLCDIGVMPDGVSCTFAYRVLGFILIDDLVGITSMVSNTTGETYANFSEFCEDGGVEFEATTDGEWIDGIAFWENPQDEDANSERATKLVEAYYNLTNGLIETSGLDSDIIAHMLPLPTPAELAAENPACYLNVKKCNTDTGCKRELYGSTCTVCNSTSDACETPPSDWTFPTLEKAVGENGGTGDASADSSSTKDSTSSGTSGK…	1/1	7	Normal	na	na	No	na	No					No
e_gw1.179.10.1_V2	MSLWRGSSALAGRALRQTSARASSLSTAAAPAAAAEAVAGAEAAAWSPEKKRTGLLAVKIGMMPVWDHFGYRHNCTVLQVEECQVTQVKTADRHGFNALQLGVGLRKPKNVSKPVLGHLAKAGVAAKRQLQEFRVSEDALLPLGTTLSALHFNAGQFVDVCGVSKGKGFQGVMKLHNFAGQPASHGNSKTQRHMGSTGQCQDPGKVFKGKKMPGRMGGNRVTRDNLWIAKIDVERNLIYVKGSVPGNNGGIVRVTDARKKKPAAPLPYPTFVPAEGEALPSEVLAPHGDVDPYHYDEN	MMPVWDHFGYRHNCTVLQVEECQVTQVKTADRHGFNALQLGVGLRKPKNVSKPVLGHLAKAGVAAKRQLQEFRVSEDALLPLGTTLSALHFNAGQFVDVCGVSKGKGFQGVMKLHNFAGQPASHGNSKTQRHMGSTGQCQDPGKVFKGKKMPGRMGGNRVTRDNLWIAKIDVERNLIYVKGSVPGNNGGIVRVTDARKKKPAAPLPYPTFVPAEGEALPSEVLAPHGDVDPYHYDEN	1/1	6	Normal	PF00297	Ribosomal protein L3	No	GO:0003735|GO:0005840|GO:0006412	No		ko:K02906	ko03010,map03010	Ribosomal protein L3	No
e_gw1.19.375.1_V2	MTIALSSEAALSHAKLPDEQVRQALTRDYSTLHFRIEYGNYLSNHLLHAVVALHRLGASEQKITEYAAHYTQKLESEGPDHEDVVERATTVEILSDEAAQALLGKRQKYDALLAYYAHDVKKLGVDGAVRRHLPNLFSGLAGALLHGIIQLGYAYHIGGDRLVAEGLAYQHHCYLPFDEPPMPSSQEPLRQFTRQTVFEVADAVTSNEFLRSEQERLTSISPLKDLDIGWIQRGVNAFSGHPERNSPEAFKLIWSQVNEFDFSRFDGSIALDIVMWLYVMLKHNDFIILHAATSAWSLQQLEHLLSPSDKSKAWRVWLHVALSALVTANVRDFRAEDVCASSPSDLAALPSWAELRGRALALPGFPDEHVFKMVQVAEDHACAHTATSTFLSAAERDFV…	MTIALSSEAALSHAKLPDEQVRQALTRDYSTLHFRIEYGNYLSNHLLHAVVALHRLGASEQKITEYAAHYTQKLESEGPDHEDVVERATTVEILSDEAAQALLGKRQKYDALLAYYAHDVKKLGVDGAVRRHLPNLFSGLAGALLHGIIQLGYAYHIGGDRLVAEGLAYQHHCYLPFDEPPMPSSQEPLRQFTRQTVFEVADAVTSNEFLRSEQERLTSISPLKDLDIGWIQRGVNAFSGHPERNSPEAFKLIWSQVNEFDFSRFDGSIALDIVMWLYVMLKHNDFIILHAATSAWSLQQLEHLLSPSDKSKAWRVWLHVALSALVTANVRDFRAEDVCASSPSDLAALPSWAELRGRALALPGFPDEHVFKMVQVAEDHACAHTATSTFLSAAERDFV…	1/3	2	Normal	PF14027, PF00227	Questin oxidase-like, Proteasome subunit	No	GO:0016491, GO:0004298|GO:0005839|GO:0051603	No	3.4.25.1	ko:K02738,ko:K11507	ko03050,map03050	Proteasome subunit beta	No
gm1.4711_g_V2	MEGMSVSVPSVALPSGARMPLVGLGVYKAAAGEEAYTAVLSALRLGYRHIDTARLYENEADVGRAVRDSGVPREQIFITSKLREFHWGYDKALEGARSSNALIGCGYIDLFLLHQPFDPALRADTWRALEELQQEGVLRDIGVSNFGEPHLAKL	MEGMSVSVPSVALPSGARMPLVGLGVYKAAAGEEAYTAVLSALRLGYRHIDTARLYENEADVGRAVRDSGVPREQIFITSKLREFHWGYDKALEGARSSNALIGCGYIDLFLLHQPFDPALRADTWRALEELQQEGVLRDIG	2/2	1	No stop codon, unseq region, no intron here, v1 gene also no stop codon	PF00248	Aldo/keto reductase family	No		No				Aldo/keto reductase family	No
e_gw1.21.210.1_V2	MAVKTLLLAAVAVAVASARQPRDNSPLFTTEQCQVRTLNGEGHAAMLADTGAVWLVDYYAPWCPHCRQFAPAWEKAAAFYADKANVNIAAVDCTQNSQVCNSEGIMGYPTIKLYHVPPEGKEPIKMPPKGRRNTNTVIAWVEEQMEAHGMKTSADTEDIDAHIEKINTDCEMGTATAKTATKTKAAEQTLDDRSVEMKYKRLHDAGIAAVSTFENGFYVGTTVLEGERYEAAVTWVQALATSFPMQGNREALTSLAAAIKKQNKWPQSEWNAMLTEWKKNATQTSFPANLFESSEKKNWAYCTTYTCGVWTLFHTLTVSEVKSDVALKPSDIMAAIRLFVKYFFSCEECQRHFMMANPESLLEKLAESDAEGPRAVAIWIWKMHNKVNKVLKYSQWPSL…	MAVKTLLLAAVAVAVASARQPRDNSPLFTTEQCQVRTLNGEGHAAMLADTGAVWLVDYYAPWCPHCRQFAPAWEKAAAFYADKANVNIAAVDCTQNSQVCNSEGIMGYPTIKLYHVPPEGKEPIKMPPKGRRNTNTVIAWVEEQMEAHGMKTSADTEDIDAHIEKINTDCEMGTATAKTATKTKAAEQTLDDRSVEMKYKRLHDAGIAAVSTFENGFYVGTTVLEGERYEAAVTWVQALATSFPMQGNREALTSLAAAIKKQNKWPQSEWNAMLTEWKKNATQTSFPANLFESSEKKNWAYCTTYTCGVWTLFHTLTVSEVKSDVALKPSDIMAAIRLFVKYFFSCEECQRHFMMANPESLLEKLAESDAEGPRAVAIWIWKMHNKVNKVLKYSQWPSL…	1/3	1	Normal	PF01063, PF04777, PF00085	Amino-transferase class IV, Erv1 / Alr family, Thioredoxin	No	GO:0003824, GO:0016972|GO:0055114	No	1.8.3.2,5.3.4.1	ko:K09584,ko:K10758,ko:K20354	ko04141,map04141	Erv1 / Alr family	No
fgenesh1_kg.23_#_87_V2	MRRPSWVAMVDRFPPPPVPRQDRDKLPVITFPQDRLAELYMKQRDGIVDGQTAYEFADEQLTLIEHGIPEEDAFNMLIEKYDQVESHRFLEKFAKMRGIEFADPAEYDDIEKGWVEAESRAIKEAMRLEHEEEEALRNM	MVDRFPPPPVPRQDRDKLPVITFPQDRLAELYMKQRDGIVDGQTAYEFADEQLTLIEHGIPEEDAFNMLIEKYDQVESHRFLEKFAKMRGIEFADPAEYDDIEKGWVEAESRAIKEAMRLEHEEEEALRNM	1/1	4	Normal	na	na	No	na	No					No
fgenesh1_kg.25_#_42_V2	MAMVVKVPAATPDALPLIVGGSSASIALEQVGEMKSNETVLVTAAAGGTGQFVVQLAKLAGNHVIGTTSSDAKAAHLKSIGCDRVINYNTENVDEVLKKEYPNGVDLVFETVGGDLFRTIVDNMAVKGRIIAFGHITAYHGAKDTFTASELVPKLLFKSASLRGFISGHYRDQFHPHMQRLLKLIDEKKLVPGIDPVKFEGLESIPDAIDYMYARKNIGKIVVKLA	MAMVVKVPAATPDALPLIVGGSSASIALEQVGEMKSNETVLVTAAAGGTGQFVVQLAKLAGNHVIGTTSSDAKAAHLKSIGCDRVINYNTENVDEVLKKEYPNGVDLVFETVGGDLFRTIVDNMAVKGRIIAFGHITAYHGAKDTFTASELVPKLLFKSASLRGFISGHYRDQFHPHMQRLLKLIDEKKLVPGIDPVKF	1/1	6	Normal	PF00107	Zinc-binding dehydrogenase	No	GO:0055114	No		ko:K07119		Zinc-binding dehydrogenase	No
e_gw1.28.366.1_V2	MASTSSSAAVAAMVQRASQQYLECRRSVTAKVDEVKLLDEQIAAVFQQISALSEAPEGEEELSEEAKAAAKSVGRLEVTLAGVEGEEPVPNATITVALDPEYEADEYETVEEVVEKKNVVVTDEHGHVVEDGQAPEEDGESTPRKLKTTTKITRTTIKKRVKKEKEPVVRTVAWTAAAQGEEGEEEEKAAALTFPATFVFDPVQSREAVVTITVAAATAEEDGDEDEEPEPVKEIEFPILSLFQGNALDKWYTTTDEEEEEEPTTITELVEEAVKEAIEEEIAAEKAEEAEEAEEAEEAEKTEEAERTEEAAEEAEKSEEAAEAEKTEEAVEEAEKTEEAVEEAEETEEAAEEAAEEAEKTEDAAEEKTEEAEQVQEEPKPAVSRFHVKANFVLSEAEK…	MVQRASQQYLECRRSVTAKVDEVKLLDEQIAAVFQQISALSEAPEGEEELSEEAKAAAKSVGRLEVTLAGVEGEEPVPNATITVALDPEYEADEYETVEEVVEKKNVVVTDEHGHVVEDGQAPEEDGESTPRKLKTTTKITRTTIKKRVKKEKEPVVRTVAWTAAAQGEEGEEEEKAAALTFPATFVFDPVQSREAVVTITVAAATAEEDGDEDEEPEPVKEIEFPILSLFQGNALDKWYTTTDEEEEEEPTTITELVEEAVKEAIEEEIAAEKAEEAEEAEEAEEAEKTEEAERTEEAAEEAEKSEEAAEAEKTEEAVEEAEKTEEAVEEAEETEEAAEEAAEEAEKTEDAAEEKTEEAEQVQEEPKPAVSRFHVKANFVLSEAEKLSISVVALSKKK…	1/1	1	Normal	na	na	No	na	No					No
fgenesh1_kg.295.28.1_V2	MHAVSSYLAIASAVAAAVVSPASAHRMHHSHAMRGLQMNMDMSGMDMSSMSMDMTSSSTTSASTAGSVSTEEYTCPVCGMSTKDSCRYDNLSHIGFKNGQIIYTCGMAARSFDDYDFKVTDTSYLAANVAEFIVNSTDATTYAECSESCDECADGIKDPVTGDDVTTSNYQYVCLKNGQKIYFASVASKNEYLNNVTSEPRYLVDSIICESETCSDAENITVLSAAAQAFVPDLSASSRSGSTTASGSTTASGSSAAVSVNSPASLTFVVASVLAALAAMA	MHAVSSYLAIASAVAAAVVSPASAHRMHHSHAMRGLQMNMDMSGMDMSSMSMDMTSSSTTSASTAGSVSTEEYTCPVCGMSTKDSYDNLSHIGFKNGQIIYTCGMAARSFDDYDFKVTDTSYLAANVAEFIVNSTDATTYAECSESCDECADGIKDPVTGDDVTTSNYQYVCLKNGQKIYFASVASKNEYLNNVTSEPRYLVDSIICESETCSDAENITVLSAAAQAFVPDLSASSRSGSTTASGSTTASGSSAAVSVNSPASLTFVVASVLAALAAMA	1/2	4	Normal			No	GO:0005375|GO:0016021|GO:0035434	No		ko:K14686	ko01524,ko04978,map01524,map04978	copper transporter	No
fgenesh1_pm.32_#_44_V2	MAAMQENRPEVAAYFEALLQSRLHSPPIRCGYAGDDKGKAIFAGRALKAGEPIWTEAPFVAMQHEDNKEFVDCCDNCFVPLVDSKACWARVVASSSEVEGEAAPADEAAASEADFDAAIAFLMKEGGKSPEESYFSVFTMAEHQLRCSCGLVYCTDTCKQIAYAQHHALLCPHSEERENAMGKFLNHTLVTNEIFQLAAKVVAKILLLFVATQDMAQARQPVDMFCKLPWWDVVTSEDDLEEGETIEQYCDKFRSLIAQTHEHFMAGLKENLQHLEAQGELNGLTVDAVLSSCDEILTIDFFSRVVGMFEMNNISMEIDHPFHALGEALSEASPEDKKDMPPVLSRVKAALEKFAEEHKHHLCSCEEEHEHEHEHDDEECYALDEDFVGVEGTALFSGI…	MQENRPEVAAYFEALLQSRLHSPPIRCGYAGDDKGKAIFAGRALKAGEPIWTEAPFVAMQHEDNKEFVDCCDNCFVPLVDSKACWARVVASSSEVEGEAAPADEAAASEADFDAAIAFLMKEGGKSPEESYFSVFTMAEHQLRCSCGLVYCTDTCKQIAYAQHHALLCPHSEERENAMGKFLNHTLVTNEIFQLAAKVVAKILLLFVATQDMAQARQPVDMFCKLPWWDVVTSEDDLEEGETIEQYCDKFRSLIAQTHEHFMAGLKENLQHLEAQGELNGLTVDAVLSSCDEILTIDFFSRVVGMFEMNNISMEIDHPFHALGEALSEASPEDKKDMPPVLSRVKAALEKFAEEHKHHLCSCEEEHEHEHEHDDEECYALDEDFVGVEGTALFSGICTM…	1/6	1	Normal	PF00856	SET domain	No	GO:0005515	No				SET (Su(var)3-9, Enhancer-of-zeste, Trithorax) domain	No
fgenesh1_kg.38_#_4_V2	MAPQEPAADVKVKLVSMDGEAFEVDAKVAVMSQLVQTLVADEQEGDEVQEIPLPNVKAPVLAKVVEFCQHHKDAPMAEIQKPLKSNVLSESVDEWDANFVDVADQELLFELILAANYMDIKSLLDLSCAKVACMIKGKSPDQIRATFGIMEEFTEEEQQRILEENKWCEDV	MSQLVQTLVADEQEGDEVQEIPLPNVKAPVLAKVVEFCQHHKDAPMAEIQKPLKSNVLSESVDEWDANFVDVADQELLFELILAANYMDIKSLLDLSCAKVACMIKGKSPDQIRATFGIMEEFTEEEQQRILEENKWCEDV	1/1	4	Normal	PF01466, PF03931	Skp1 family, dimerisation domain, Skp1 family, tetramerisation domain	No	GO:0006511	No		ko:K03094	ko04110,ko04111,ko04114,ko04120,ko04141,ko04310,ko04341,ko04350,ko04710,ko05168,ko05200,map04110,map04111,map04114,map04120,map04141,map04310,map04341,map04350,map04710,map05168,map05200	Belongs to the SKP1 family	No
gm1.21101_g_V2	VINDKFGIVEGLMTTVHATTATQLPVDGPAKGGKDWRGGRGCGQNIIPSSTGAAKAVGKVLPVLNGKLTGMAFRVPTPDVSVVDLTCRLEKPASMDAIKAAVKAASEGELAGILGYTEDQVVSNDFLHDKHSSTFDADACIALNDTFVKLVSWYDNEWGYVNRLVDLVLHMRVIAIVI	MTTVHATTATQLPVDGPAKGGKDWRGGRGCGQNIIPSSTGAAKAVGKVLPVLNGKLTGMAFRVPTPDVSVVDLTCRLEKPASMDAIKAAVKAASEGELAGILGYTEDQVVSNDFLHDKHSSTFDADACIALNDTFVKLVSWYDNEWGYVNRLVDLVLHMRVIAIVI	1	48	No start, interrupted by unseq region, no evidence of intron	PF02800	Glyceraldehyde 3-phosphate dehydrogenase, C-terminal domain	No	GO:0016620|GO:0055114	No		ko:K00134	ko00010,ko00710,ko01100,ko01110,ko01120,ko01130,ko01200,ko01230,ko04066,ko05010,map00010,map00710,map01100,map01110,map01120,map01130,map01200,map01230,map04066,map05010	Glyceraldehyde-3-phosphate dehydrogenase	No
fgenesh1_pg.432_#_2_V2	MADSAAPAPTPAADAGAPPAPAKMSKNALKKALRAEKSGGAKPKKEKDPNRWAPKSDKKKKKEASAASAAPAFVNRTPKGEKKAMAEPMLAAYSPEAVEAAWQDWWEASGFFSCSDAAIRAAAAHERFVMVIPPPNVTGSLHLGHALTVAIQDALTRWHRMLGHATLWVPGTDHAGIATQSVVEKRLLKEEAKSRHDLGRDQFLERVWDWKNQYESRIHHQFRSVGCSVDWSRKYFSMDDNCSRAVRHAFCQLWEEGLIYRATRMINWSCKLKTALSEIEVDYIDIDKRTKLAVPGHNPDRKYEFGVLTSFGYVVEGSDEQIIVATTRLETMLGDSGVAVHPEDPRYKHLHGKFVTHPFNGRRIPIVLDPVLVDMSFGTGAVKFGLLAYTQQGRDINLD…	MADSAAPAPTPAADAGAPPAPAKMSKNALKKALRAEKSGGAKPKKEKDPNRWAPKSDKKKKKEASAASAAPAFVNRTPKGEKKAMAEPMLAAYSPEAVEAAWQDWWEASGFFSCSDAAIRAAAAHERFVMVIPPPNVTGSLHLGHALTVAIQDALTRWHRMLGHATLWVPGTDHAGIATQSVVEKRLLKEEAKSRHDLGRDQFLERVWDWKNQYESRIHHQFRSVGCSVDWSRKYFSMDDNCSRAVRHAFCQLWEEGLIYRATRMINWSCKLKTALSEIEVDYIDIDKRTKLAVPGHNPDRKYEFGVLTSFGYVVEGSDEQIIVATTRLETMLGDSGVAVHPEDPRYKHLHGKFVTHPFNGRRIPIVLDPVLVDMSFGTGAGRDINLDIGRLVGYRNFC…	1/2	14	Normal	PF08264, PF00133, PF10458	Anticodon-binding domain of tRNA, tRNA synthetases class I (I, L, M and V), Valyl tRNA synthetase tRNA binding arm	No	GO:0004812|GO:0006418, GO:0000166, GO:0005524, GO:0004832, GO:0005737|GO:0006438	No	6.1.1.9	ko:K01873	ko00970,map00970	Valyl tRNA synthetase tRNA binding arm	No
gw1.44.72.1_V2	MELHVRACSARNLLDKQTFGKQDPYCKLALRGKSFKTRVHDNGKTPVWNEVFVFSVVDPQLDQLVVEVKDKNFTSSTLIGECRLPVSMFLNGSVVDQWYTLNNGSKRAGEINLRVQYKGPGAQPSAAAAAPVASVEKAPKQASAYPYPQQSAAPGYPAAQQPQYAASSGYPAASSAATTAAVAAAAVAATSASQQYPPQQPYYQQPPPQYSQPPPPHYAQPPPPQYAQQPYYPPPPQPAYAYAPPTTVAYAAGPPVMVVEGSPYGHHHHHHHHGSPRGYGGGYGGGYGGGYGGGGGGMSTGQVAMGVGAGVLGGMLLGEALDDVFD	MELHVRACSARNLLDKQTFGKQDPYCKLALRGKSFKTRVHDNGHKTPVWNEVFVFSVVDPQLDQLVVEVKDKNFTSSTLIGECRLPVS	2/2	1	Normal	PF00168	C2 domain	No		No		ko:K05402	ko04620,map04620	GTPase activator activity	Yes
estExt_fgenesh1_pm.C_4510002_V2	MASLGDYRVADISLADFGRKEIEIAEIEMPGLMQSRKEFGPSQPLKGARVAGSLHMTIQTAVLIETLKALGGDMRWCSCNIFSTQDHAAAAIARDNSAAVFAWKGETLEEYWECTLNAITWPSDDGKGDGPDIIVDDGGDMTLLIHEGFKAEKAFAENGAVPDPESTDNAEMKCVLNIIARTLKTNPKKWTQIAQRCKGVSEETTTGVHRLYQMEKNGTLLFPAINVNDSVTKSKFDNLYGCRHSLPDGIMRATDVMLAGKRVVICGFGDVGKGCAQAMKAAGSVVYVTEVDPICALQACMEGFQVVRLDTVVSEADIFITTTGNKDIIMATDMAKMKNNAIVGNIGHFDNEIDMAGVTKIAKRQNIKPQVDRFIFEDGHAVIILAEGRLLNLGCATGH…	MASLGDYRVADISLADFGRKEIEIAEIEMPGLMQSRKEFGPSQPLKGARVAGSLHMTIQTAVLIETLKALGGDMRWCSCNIFSTQDHAAAAIARDNSAAVFAWKGETLEEYWECTLNAITWPSDDGKGDGPDIIVDDGGDMTLLIHEGFKAEKAFAENGAVPDPESTDNAEMKCVLNIIARTLKTNPKKWTQIAQRCKGVSEETTTGVHRLYQMEKNGTLLFPAINVNDSVTKSKFDNLYGCRHSLPDGIMRATDVMLAGKRVVICGFGDVGKGCAQAMKAAGSVVYVTEVDPICALQACMEGFQVVRLDTVVSEADIFITTTGNKDIIMATDMAKMKNNAIVGNIGHFDNEIDMAGVTKIAKRQNIKPQVDRFIFEDGHAVIILAEGRLLNLGCATGH…	1/2	1	Normal	PF00670, PF05221	S-adenosyl-L-homocysteine hydrolase, NAD binding domain, S-adenosyl-L-homocysteine hydrolase	No		No	3.1.1.1,3.1.1.56,3.1.1.84,3.3.1.1	ko:K01251,ko:K03927	ko00270,ko00983,ko01100,map00270,map00983,map01100	S-adenosyl-L-homocysteine hydrolase, NAD binding domain	No
estExt_Genewise1Plus.C_5_t10380_V2	MVVVCVFIQSLVIGPDFQHILRILNTNIDGRRKVWVALTAIQGVGRRFSIMVCKKAEVDITKRAGELTNDEIERVVAIIQNPLQFKIPVWFLNRQKDFKTGKHSQVVANNLQGKWREDYERLKKIYAHRGLRHWWGLKVRGQHTKTTGRRGTTVGILGGK	MSLVIGPDFQHILRILNTNIDGRRKVWVALTAIQGVGRRFSIMVCKKAEVDITKRAGELTNDEIERVVAIIQNPLQFKIPVWFLNRQKDFKTGKHSQVVANNLQGKWREDYERLKKIYAHRGLRHWWGLKVRGQHTKTTGRRGTTVGILGGK	2/2	15	Normal	PF00416	Ribosomal protein S13/S18	No	GO:0003723|GO:0003735|GO:0005840|GO:0006412	No		ko:K02964	ko03010,map03010	Ribosomal protein S13/S18	No
fgenesh1_pg.62_#_28_V2	MAFVLQPSVSSCPRQKHDDQLNQAAHVSAGPAWGSQSNSRPRQQASKNPPHPTPATLPAMSGAIGLSQQGVELENIMRSTEGVERKTKIFCTLGPACWSQEGIGELIDAGMNVARFNFSHGDHASHADTLNRLRGALASRPHKNVAIMLDTKGPEIRTGFLANKDKVTIQKDAILELTTDYEFLGDENKIACSYPELPQSVQVGGTVLVADGSLVLTVLEIKDDGIVTRANNTATLGERKNMNLPGCKVMLPTLTEKDEDDLINFGLMHGIDYISASFVRTGQDIDNIRKVLGPRGRGIKIIAKIESHEGLENFDEILAKTDGIMVARGDLGMEIPPEKVFLAQKMMIRKANIAGKPVVTATQMLESMIKAPRPTRAECTDVANAVLDGTDAVMLSGET…	MAFVLQPSVSSCPRQKHDDQLNQAAHVSAGPAWGSQSNSRPRQQASKNPPHPTPATLPAMSGAIGLSQQGVELENIMRSTEGVERKTKIFCTLGPACWSQEGIGELIDAGMNVARFNFSHGDHASHADTLNRLRGALASRPHKNVAIMLDTKGPEIRTGFLANKDKVTIQKDAILELTTDYEFLGDENKIACSYPELPQSVQVGGTVLVADGSLVLTVLEIKDDGIVTRANNTATLGERKNMNLPGCKVMLPTLTEKDEDDLINFGLMHGIDYISASFVRTGQDIDNIRKVLGPRGRGIKIIAKIESHEGLENFDEILAKTDGIMVARGDLGMEIPPEKVFLAQKMMIRKANIAGKPVVTATQMLESMIKAPRPTRAECTDVANAVLDGTDAVMLSGET…	4/5	4	Normal	PF02887, PF02358, PF00982, PF00224	Pyruvate kinase, alpha/beta domain, Trehalose-phosphatase, Glycosyltransferase family 20, Pyruvate kinase, barrel domain	No	GO:0003824|GO:0005992, GO:0000287|GO:0004743|GO:0006096|GO:0030955	No	2.4.1.15,3.1.3.12	ko:K01087,ko:K03937,ko:K16055	ko00190,ko00500,ko01100,ko04714,ko04723,ko04932,ko05010,ko05012,ko05016,map00190,map00500,map01100,map04714,map04723,map04932,map05010,map05012,map05016	Trehalose-phosphatase	No
gw1.65.13.1_V2	MTLELYPASVHNASHGTAVQYPSHIDEAVQQIHGACQGLGTDEKTLIAVLGSKSPESRNLIALRYKELYRQPLKSLLKSETSGDFGRLLRMISTPLPETEAQILRDATKGMGTTESLIVQILSGRSNEEMNILKRTYFDMVGKDLAVTLNSELSGDFRKVVMAVLQSSQVPYNPAVHNAAKAEEEATALYKAGQGRLGTNEEVFIGILVKAPPDFLKMMDAVYVAKYNNNIVKAVDKEFSGDAKKSLNYLVRSTIDPYPAIAEVFEKTMKGFGTDETGLSTALVRYQSVLPHVKTAYKKLYHEELRDRISGETSGDYKKLLLEVFDAPQDLPRSKVGSGGAVYSSGVSATTGASSPAYLSTQTSYAASTTSLHSPGQAYTPSPAYPTPAGQQVYGQSTP…	MTLELYPASVHNASHGTAVQYPSHIDEAVQQIHGACQGLGTDEKTLIAVLGSKSPESRNLIALRYKELYRQPLKSLLKSETSGDFGRLLRMISTPLPETEAQILRDATKGMGTTESLIVQILSGRSNEEMNILKRTYFDMVGKDLAVTLNSELSGDFRKVVMAVLQSSQVPYNPAVHNAAKAEEEATALYKAGQGRLGTNEEVFIGILVKAPPDFLKMMDAVYVAKYNNNIVKAVDKEFSGDAKKSLNYLVRSTIDPYPAIAEVFEKTMKGFGTDETGLSTALVRYQSVLPHVKTAYKKLYHEELRDRISGETSGDYKKLLL	1	6	Normal	PF00191	Annexin	No	GO:0005509|GO:0005544	No	2.4.1.15,3.1.3.12	ko:K16055,ko:K17095	ko00500,ko01100,map00500,map01100	Annexin repeats	No
e_gw1.66.78.1_V2	MSSGPRKFFVGGNWKCNGSLGQAQELVGMLNTAKIPAGVEVVVAPSQVHAATVKAALRPDVRVSGQDVWKQGNGAFTGETSAEMLKDLGAEYTLVGHSERREKGESNEVVAQKAAYALEKGLAVIACIGETKELREAGQTVAFITEQLDAYAAEIKDWTNVVIAYEPIWAIGTGLTASPDQAQEVHASIRAWLKEKVSPEAADKTRVIYGGSVGAKNAPELSQKADIDGFLVGGASLKPDFLQIINAQNPTANVGGAVNVAINGFGRIGRLVLRAAAKNPLINVVAINDPFISTTYMEYMLEYDTVHGKFDGTLSHDEQHIFVNGKPIRVFNEMNPANIKWGEEQVQYVNVAINGFGRIGRLVLRAAAKNPKINVVAVNDPFIATKYMEYMLKYDTVHG…	MSSGPRKFFVGGNWKCNGSLGQAQELVGMLNTAKIPAGVEVVVAPSQVHAATVKAALRPDVRVSGQDVWKQGNGAFTGETSAEMLKDLGAEYTLVGHSERREKGESNEVVAQKAAYALEKGLAVIACIGETKELREAGQTVAFITEQLDAYAAEIKDWTNVVIAYEPIWAIGTGLTASPDQAQEVHASIRAWLKEKVSPEAADKTRVIYGGSVGAKNAPELSQKADIDGFLVGGASLKPDFLQIINAQNPTANVGGAVNVAINGFGRIGRLVLRAAAKNPLINVVAINDPFISTTYMEYMLEYDTVHGKFDGTLSHDEQHIFVNGKPIRVFNEMNPANIKWGEEQVQYYVVESTGAFTTTEKASAHLQNGVEKVVISAPSSDAPMFVMGVNHELYEKDM…	2	54	Normal	PF02800, PF00044, PF00121	Glyceraldehyde 3-phosphate dehydrogenase, C-terminal domain, Glyceraldehyde 3-phosphate dehydrogenase, NAD binding domain, Triosephosphate isomerase	No	GO:0016620|GO:0055114, GO:0004807, GO:0004568|GO:0006032|GO:0016998	No	1.2.1.12,5.3.1.1	ko:K00134,ko:K01803	ko00010,ko00051,ko00562,ko00710,ko01100,ko01110,ko01120,ko01130,ko01200,ko01230,ko04066,ko05010,map00010,map00051,map00562,map00710,map01100,map01110,map01120,map01130,map01200,map01230,map04066,map05010	Glyceraldehyde-3-phosphate dehydrogenase	Yes
estExt_Genewise1.C_680214_V2	MKITGVIASMGMLGVAAAGYCDVDQPTTQQSTPDVTPAATTTTSSTSSPAGNSSFARFFDQDRFHAMFPDAVPLYNFNGLFFDQDRFHAMFPDAVPLYNFNGLVNAANKYTTFANTGNDTNDKRELAAFLAQTAHESDNFKAAEEYARNTYTVWQYCDNSTIPCAPGRRYHGRGPIQLSWNYNYYHAGEALGIDLLDNPDIVATDTDVTWMTALWYWMTPQGGRVIHDVVAGENGFAQSTDIINGALECGPSAPNKINEQQRIKYYAKMCEALDVQPLGNSSCNA	MKITGVIASMGMLGVAAAGYCDVDQPTTQQSTPDVTPAATTTTSSTSSPAGNSSFARFFDQDRFHAMFPDAVPLYNFNGL VNAANKYTTFANTGNDTNDKRELAAFLAQTAHESDNFKAAEEYARNTYTVWQYCDNSTIPCAPGRRYHGRGPIQLSWNYNYYHAGEALGIDLLDNPDIVATDTDVTWMTALWYWMTPQGGRVIHDVVAGENGFAQSTDIINGALECGPSAPNKINEQQRIKYYAKMCEALDVQPLGNSSCNA	2	7	Normal	PF00182	Chitinase class I	No		No	3.2.1.14	ko:K20547	ko00520,ko01100,ko04016,map00520,map01100,map04016	Chitinase class I	No
e_gw1.80.224.1_V2	MSSEHVSGLLAAATATAAMASIALLQKKRAAAYDPKNRKGGGQHRPSSNGAALNGAANGHAHHLAMVQNGRALADPAEGYELFPVDFSMHVQIRQNVLQRFLQTHPEAEGSAAAILLHGGVELDRYDTDIQYNFHQESFFQYLFGVREPGCAGLLDLATRRAVLFVPRLSAEWELWCGDRKPLAYFKAHYKVDDVYYVDELAAVLADKLRAKKLFVLHGRNSDSGLETTTTSSFEGIDQFDVDRQALHPVLVESRVIKTEKELELLRFVNKLSSRAHVNVMKSIRPGKMEFHAESDFLHYVYSNGGARFHAYTCICGSGHNASALHYGHAGAPNDKLLEDGDLFLNDMGGELHGYTSDITCTWPVNGVFSADQRMVYEGVLKAHDAVMAAIKPGVSYVD…	MASIALLQKKRAAAYDPKNRKGGGQHRPSSNGAALNGAANGHAHHLAMVQNGRALADPAEGYELFPVDFSMHVQIRQNVLQRFLQTHPEAEGSAAAILLHGGVELDRYDTDIQYNFHQESFFQYLFGVREPGCAGLLDLATRRAVLFVPRLSAEWELWCGDRKPLAYFKAHYKVDDVYYVDELAAVLADKLRAKKLFVLHGRNSDSGLETTTTSSFEGIDQFDVDRQALHPVLVESRVIKTEKELELLRFVNKLSSRAHVNVMKSIRPGKMEFHAESDFLHYVYSNGGARFHAYTCICGSGHNASALHYGHAGAPNDKLLEDGDLFLNDMGGELHGYTSDITCTWPVNGVFSADQRMVYEGVLKAHDAVMAAIKPGVSYVDMHLLSHRVLTQHLLEYGL…	1	4	Normal	PF00557, PF05195	Metallopeptidase family M24, Aminopeptidase P, N-terminal domain	No	GO:0004177|GO:0030145	No	3.4.13.9	ko:K14213		Aminopeptidase P, N-terminal domain	No
fgenesh1_kg.89_#_46_V2	MEPCASVKDRIGLSMILDAEKSGRLTKDTHIIEPTSGNTGIGLAFASAVRGYKLTLVMPDTMSMERRILLKSFGCDVVLTPGAKGMTGAVAKANELVAKEPGKALILGQFDNPANPQIHFETTGPEIWRDTDGEIDIFIAGVGTGGTLTGTARYLKPKKDSVKIIAVEPEESPVLSGGKAGPHKIQGIGAGFVPRVLETDLIDEVVTANSTEAFAMSKRLALEEGILVGPSSGAAVTASIKVAQRPENAGKLIVVILPSFGERYLSSVLFEKEREYAANLQTSELAA	MSMERRILLKSFGCDVVLTPGAKGMTGAVAKANELVAKEPGKALILGQFDNPANPQIHFETTGPEIWRDTDGEIDIFIAGVGTGGTLTGTARYLKPKKDSVKIIAVEPEESPVLSGGKAGPHKIQGIGAGFVPRVLETDLIDEVVTANSTEAFAMSKRLALEEGILVGPSSGAAVTASIKVAQRPENAGKLIVVILPSFGERYLSSVLFEKEREYAANLQTSELAA	1	16	Normal	PF00291	Pyridoxal-phosphate dependent enzyme	No		No	2.5.1.47	ko:K01738,ko:K20553	ko00270,ko00920,ko01100,ko01110,ko01120,ko01130,ko01200,ko01230,ko04016,map00270,map00920,map01100,map01110,map01120,map01130,map01200,map01230,map04016	Pyridoxal-phosphate dependent enzyme	No
fgenesh1_kg.97_#_27_V2	MAAPARRGFATSQKIKVHKPIVELDGDEMTRVIWSQIKDKYIHPYLDLDIEYFDLGLPHRDATNDQVTVDAAHAIQEHHVGIKCATITPDEQRVEEFKLKKMWRSPNGTIRNILNGTVFREPIVISNVPRLVPGWKKPIVVGRHAFGDQYKSTDFIAPGPGKFEVVYTPADGSEKTTLEVYDFKGPGVGLAMYNTDESIYGFAKSCLSFALSKNQDLYLSTKNTILKKYDGRFKDIFEEVYQNEFKAKYDAAGISYTHRLIDDMVAQALKSDGGFVWACKNYDGDVQSDIVAQGYGSLGLMTSVLVAPDGKTVEAEAAHGTVTRHWRQYQQGKKTSTNPIASIYAWTRGLAHRGKLDGNQELVDFSLGLEDAVIKTVEAGHMTKDLAICIHGSNVTPDH…	MTRVIWSQIKDKYIHPYLDLDIEYFDLGLPHRDATNDQVTVDAAHAIQEHHVGIKCATITPDEQRVEEFKLKKMWRSPNGTIRNILNGTVFREPIVISNVPRLVPGWKKPIVVGRHAFGDQYKSTDFIAPGPGKFEVVYTPADGSEKTTLEVYDFKGPGVGLAMYNTDESIYGFAKSCLSFALSKNQDLYLSTKNTILKKYDGRFKDIFEEVYQNEFKAKYDAAGISYTHRLIDDMVAQALKSDGGFVWACKNYDGDVQSDIVAQGYGSLGLMTSVLVAPDGKTVEAEAAHGTVTRHWRQYQQGKKTSTNPIASIYAWTRGLAHRGKLDGNQELVDFSLGLEDAVIKTVEAGHMTKDLAICIHGSNVTPDHYLYTEDFMDKVKETFDATRN	1	9	Normal	PF00180	Isocitrate/isopropylmalate dehydrogenase	No	GO:0016616|GO:0055114	No	1.1.1.42	ko:K00031	ko00020,ko00480,ko00720,ko01100,ko01110,ko01120,ko01130,ko01200,ko01210,ko01230,ko04146,map00020,map00480,map00720,map01100,map01110,map01120,map01130,map01200,map01210,map01230,map04146	Isocitrate/isopropylmalate dehydrogenase	No
e_gw1.20.258.1_V2	MATATATVDERVMMASRAHIETMGNAAEDAFYTIDLRHVANQYRRMVAQLPRVVPFYTVKCHPDTRVLSLLAKLGAGVDCASQSEVALSLEHGVPPERIIFANTMKQRSHLRFAREHKVPLMVFDSGDELHKIKSEFPEAKLVLRLQVDDSKARHQFGPKFGTPMAGVPALLETAKRLKLNVVGVCFHVGVGVLEASAFVDAIMRAKQAFTMGLEAGYQFKLLNLGGGFAGDDLGPVTFEDAAIAISKVLDELFPAACGVEIISEPGRYFVSACATLTVNVIGRKVDPELTGLARTSADETEVNLPRYMYIVNDGKHGSFSTPHLCVVSNPLVLKTANANVSKSVACSVWGPTMDGKDAITRETALPVLEVGDWITFPRMGAYSFATGSTFNGFSLPSR…	MKQRSHLRFAREHKVPLMVFDSGDELHKIKSEFPEAKLVLRLQVDDSKARHQFGPKFGTPMAGVPALLETAKRLKLNVVGVCFHVGVGVLEASAFVDAIMRAKQAFTMGLEAGYQFKLLNLGGGFAGDDLGPVTFEDAAIAISKVLDELFPAACGVEIISEPGRYFVSACATLTVNVIGRKVDPELTGLARTSADETEVNLPRYMYIVNDGKHGSFSTPHLCVVSNPLVLKTANANVSKSVACSVWGPTMDGKDAITRETALPVLEVGDWITFPRMGAYSFATGSTFNGFSLPSRIYIDE	1	6	Normal	PF00278, PF02784	Pyridoxal-dependent decarboxylase, C-terminal sheet domain, Pyridoxal-dependent decarboxylase, pyridoxal binding domain	No	GO:0003824	No	4.1.1.17	ko:K01581	ko00330,ko00480,ko01100,ko01110,ko01130,map00330,map00480,map01100,map01110,map01130	Pyridoxal-dependent decarboxylase, C-terminal sheet domain	No
e_gw1.32.257.1_V2	MAPKRRSRKTTKDVYAGVAPEERAKLGAEAKERGNAAFASGDHATAIKEFTTAIAYEPSNVIYYSNRSAAYLSAGQATPAMQDAKTCIDLDAKFAKGYARLGAAHFYIKNYAKAITAYTQGLTVEKGNKALQAGLTQAQAAQQVQDEEISGVEMDEATRKMKRMEIEEKINKARKEREERAKRAEKGFSEVIGIDLGTTYSCVGVWKDGQVEIIANSEGNRTTPSWVAFNESERLIGEAAKIQAAGNATNTVFDAKRIIGRSFSDEVVKKDATHFPFKIKEGDDDKVLIEVEFKGENKSFTPEEISSMVLLRMKETAEAFLGQSISQAVVTVPAYFNDQQRQSTKDAGSIAGLDVKRIINEPTAAALAYGLDTNAGTDGKACNVLIFDLGGGTFDVSI	MEIEEKINKARKEREERAKRAEKGFSEVIGIDLGTTYSCVGVWKDGQVEIIANSEGNRTTPSWVAFNESERLIGEAAKIQAAGNATNTVFDAKRIIGRSFSDEVVKKDATHFPFKIKEGDDDKVLIEVEFKGENKSFTPEEISSMVLLRMKETAEAFLGQSISQAVVTVPAYFNDQQRQSTKDAGSIAGLDVKRIINEPTAAALAYGLDTNAGTDGKACNVLIFDLGGGTFDVSI	1	46	No stop codon, unseq region, no intron here, no stop codon in v1	PF00012, PF13181	Hsp70 protein, Tetratricopeptide repeat	No	GO:0005515	No		ko:K03283,ko:K09553	ko03040,ko04010,ko04141,ko04144,ko04213,ko04612,ko04915,ko05020,ko05134,ko05145,ko05162,ko05164,ko05169,map03040,map04010,map04141,map04144,map04213,map04612,map04915,map05020,map05134,map05145,map05162,map05164,map05169	MreB/Mbl protein	No
gw1.193.42.1_V2	MSGSFGFGAYDDFLQTQPAASQASQSFPLTQASQSQSQSQSQSQYAFVDPSEPGDAFYDQYQASSTSFFDQSATADDVASSTFQSQLDDGSLAGDFQALAFDEAADEDALDYTARELPGHACAYCGLHDPASVVKCVASDKWFCNSRGNTSGSHIIQHLVRSKSKEVSLHPQSPLGETVLECYNCGCRNAFLLGFIPAKQDSVVVLLCRDPCLQMNALKDMSWDMSQWLPIIEDRSFLPWLVKVPSEHEQLRARQITSTQIAKLEELWRDNPLATVEDLDRPGIDDEPVKVADVYDDGYQYQNIFGPLVKMESDYDKKMKESQTQEGVMVRWDTGLNKKRNAIFTCSRPDSDLRLVPGDEIRLRLGQTASMLYGKDWEGTGHVLRLEESEVALEMRSNN…	MSGSFGFGAYDDFLQTQPAASQASQSFPLTQASQSQSQSQSQSQYAFVDPSEPGDAFYDQYQASSTSFFDQSATADDVASSTFQSQLDDGSLAGDFQALAFDEAADEDALDYTARELPGHACAYCGLHDPASVVKCVASDKWFCNSRGNTSGSHIIQHLVRSKSKEVSLHPQSPLGETVLECYNCGCRNAFLLGFIPAKQDSVVVLLCRDPCLQMNALKDMSWDMSQWLPIIEDRSFLPWLVKVPSEHEQLRARQITSTQIAKLEELWRDNPLATVEDLDRPGIDDEPVKVADVYDDGYQYQNIFGPLVKMESDYDKKMKESQTQEGVMVRWDTGLNKKRNAIFTCSRPDSDLRLVPGDEIRLRLGQTASMLYGKDWEGTGHVLRLEESEVALEMRSNN…	1	6	Normal, v1 did not use stop codon	PF18141, PF13087, PF09416, PF13086	Domain of unknown function (DUF5599), AAA domain, RNA helicase (UPF2 interacting domain)	Yes	GO:0000184|GO:0003677|GO:0004386|GO:0005524|GO:0005737|GO:0008270	No		ko:K14326	ko03013,ko03015,map03013,map03015	RNA helicase (UPF2 interacting domain)	No
CE70043_1777_V2	MLRLGLRLPALGQRLAPATTACASPYLSCVRFKRSAAKSGRMSAASGSGDRSAALTMAIRQIESSFGKGAVMQLGSTKIAERVEVISSGSLSLDLALGVGGIPRRVVEIYGPESSGKTTLALSCIAEAQKTEGGVCAFIDAEHAIDAHYAKALGVDIDALYVSQPDSGEEALEIADTLIRSGAVDLVVLDSVAALVPRAELEGEMGDQQIALQARLMSQALRKLTGSLSKSNCTIIFLNQIRQKVGIIFGSPEVTSGGTALRYYASVRLDIRRKTAIKEGDQVVGNETVVKVAKNKLASPFKVATFDMMFGHGIDRQSELLDLGVQHGLLKRSGAWYSLAGGDEPIAQGKAKAKVFLQENPDIAKDLEAKLRQMLFEPTEVEEVQVAGAEAASEEANEG…	MLRLGLRLPALGQRLAPATTACASPYLSCVRFKRSAAKSGRMSAASGSRSAALTMAIRQIESSFGKGAVMQLGSTYAACSTSYGQLRQKLIKVMFYLLQQDRGACGSYFVGLAVAGLGSGSRWHPARACGGDLRPRELWQDDVGAELHC	+2 exons (5 total)	5	Normal	PF00154	recA bacterial DNA recombination protein	Yes	GO:0003697|GO:0005524|GO:0006281	Yes				recA bacterial DNA recombination protein	No
e_gw1.75.179.1_V2	MLLRRSVASLSRPAHPLLRASAFSSDAAAADKKPLSDTLRELRASEHFDLIVIGSGPAGQKCAIDSAKHGKSVAIIDKRDMMGGVCVHTGTVPSKTFREAALHLTGYRHKAFYNGQAGPSKRFGVEDILQRVRKVEDAETDITRHQLMRNGVQLINGTARFLPGNKHMVAVLSNESYETATDAKRHTSADICKRVLTADKFLVCVGTRPARRPDIPFDGETIFDSDQLLWGKVKTVPRRLIVVGAGVVGMEYASMMTIIPGTDVTVIDGRQEILNMADKEVSEALCYSMAQTGTRFLVGETIKSVEKTPKGEVFVHLESGKNVVGDGLLYTVGRQGNVEGLNLEAVGLEPDKRGRIKVDNNFQTAVPHIYAAGDIIGFPGLASTSMEQGRLASVHMRTS…	MMGGVCVHTGTVPSKTFREAALHLTGYRHKAFYNGQAGPSKRFGVEDILQRVRKVEDAETDITRHQLMRNGVQLINGTARFLPGNKHMVAVLSNESYETATDAKRHTSADICKRVLTADKFLVCVGTRPARRPDIPFDGETIFDSDQLLWGKVKTVPRRLIVVGAGVVGMEYASMMTIIPGTDVTVIDGRQEILNMADKEVSEALCYSMAQTGTRFLVGETIKSVEKTPKGEVFVHLESGKNVVGDGLLYTVGRQGNVEGLNLEAVGLEPDKRGRIKVDNNFQTAVPHIYAAGDIIGFPGLASTSMEQGRLASVHMRTSKPLNNMELSDDKKMDDPDRVRTRMRSGEVFPFGIYTVPEISMVGKNEQQLTKEQVPYEVGVARYEELARGQMLGGVPGFL…	1/4	2	Normal	PF07992, PF02852	Pyridine nucleotide-disulphide oxidoreductase, Pyridine nucleotide-disulphide oxidoreductase, dimerisation domain	No	GO:0016491|GO:0055114, GO:0045454	No				FAD dependent oxidoreductase	No
CE76614_6101_V2	MANINVTEGAPHAVSDETRARADELKAQGNEALAHFRFATAVELYTKAIELAPTAIFYANRAAAHVKSESYGLAIDDASAAIELDPSYVKRRGSAQLALGHHKKAVKDFRLVVRMKPQDRDARAKLKLCDKIIKEAAFAAAIQSERNLPLSETIDVNSLVVDPAYDGPRLPEDLTQTKPDFIVALMDRFKRGKLLHRKFVIQILLKLKEMLCALPSLLRISLPNDDPDAHFTVCGDTHGQFYDVCNIFSLNGLPSESNPYLFNGDFVDRGSFSFEVVMTLFAMKLVYPQHVHLLRGNHESKNMNKIYGFEGEVKHKYDETVMQLFTEVFNWLPLAAVIEDKVLIVHGGLFSEENVTLADIEKIDRNREPPENGLMSDLMWSDPQPFQGRGPSKRGIGLS…	MKPQDRDARAKLKLCDKIIKEAAFAAAIQSERNLPLSETIDVNSLVVDPAYDGPRLPEDLTQTKPDFIVALMDRFKRGKLLHRKFVIQILLKLKEMLCALPSLLRISLPNDDPDAHFTVCGDTHGQFYDVCNIFSLNGLPSESNPYLFNGDFVDRGSFSFEVVMTLFAMKLVYPQHVHLLRGNHESKNMNKIYGFEGEVKHKYDETVMQLFTEVFNWLPLAAVIEDKVLIVHGGLFSEENVTLADIEKIDRNREPPENGLMSDLMWSDPQPFQGRGPSKRGIGLSFGPDITKAFLEHNNLDLLVRSHEVKDEGYLVEHDGKCITVFSAPNYCDQMGNKGAFIRFEKDMQPRFTQFVAVEHPPIRPMAYAGNMGGMFS	+1 (5 total)	4	Normal	PF08321, PF13181, PF00149	PPP5 TPR repeat region, Tetratricopeptide repeat, Calcineurin-like phosphoesterase	No	GO:0005515, GO:0016787	No	3.1.3.16	ko:K04460,ko:K11800	ko04010,map04010	PPP5 TPR repeat region	No
e_gw1.10.199.1_V2	MDEASKATLFNALAWVDALKTREGVDAQEVDAALTRLTPSSHIYHSNLAAALTYLGKYTEVIDHCEQSIALKPSYVKAYSRMGSAQVQLKDFDGAIDTFRRGLEVDNTNAACRDGLADAERKRRQVQSTPAASTSAPAGGAGGMPDLPELVAARSDPDLQDFFRDVDSEGPSAAMRHMSNPKVSQLMQSVMSRMQG	PSSHIYHSNLAAALTYLGKYTEVIDHCEQSIALKPSYVKAYSRMGSAQVQLKDFDGAIDTFRRGLEVDNTNAACRDGLADAERKRRQVQSTPAASTSAPAGGAGGMPDLPELVAARSDPDLQDFFRDVDSEGPSAAMRHMSNPKVSQLMQSVMSRMQG	+1 exon (1/3)	9	Normal	PF07992, PF17830	Pyridine nucleotide-disulphide oxidoreductase, STI1 domain	Yes	GO:0016491|GO:0055114	No				Pyridine nucleotide-disulphide oxidoreductase	Yes
estExt_fgenesh1_pg.C_640028_V2	MFVPYENAIPKTSSGFVRIEHAVATGISPDKKEISFHPISTDDKKSGKAEKLRFDYLVLATGSTYTVPIKQDPKDYTRTTTEAKLQEVRSEIEKAGKILIVGGGAVGCEMAGQIKAKYPNKNVTILEAHSELISRNKLSDNFYSKLHAALDAMKVNVILGERLTERLSGNSFEKRTLLTDKGTEIESDIQLLCGGFHPVSDLVQDMDPSLITEQGSIKVNELLQLDNEKYSNIFALGDSSNHETPKMAFWAADQGKFLAAQLAAVVQKKQDGFNKPYPKVTTEAVILPVGSGGVSQLPIWGGVVVGDWVTWMIKAKDFMAGRTWGSLGATPPK	MAGQIKAKYPNKNVTILEAHSELISRNKLSDNFYSKLHAALDAMKVNVILGERLTERLSGNSFEKRTLLTDKGTEIESDIQLLCGGFHPVSDLVQDMDPSLITEQGSIKVNELLQLDNEKYSNIFALGDSSNHETPKMAFWAADQGKFLAAQLAAVVQKKQDGFNKPYPKVTTEAVILPVGSGGVSQLPIWGGVVVGDWVTWMIKAKDFMAGRTWGSLGATPPK	1	2	Normal	PF07992	Pyridine nucleotide-disulphide oxidoreductase	No	GO:0016491|GO:0055114	No				Pyridine nucleotide-disulphide oxidoreductase	No
estExt_Genewise1.C_3180059_V2	MSYSGGGGYGDQRGYDQRRGYDERPSSGGSGGGGYGDQRGQQQQGYDQQRGQGYDQQRGGYDSRGGGGGYDSRSSGYDSRGGYGGGGGGGSRGYEGGGSRGDYGSGSGSYGGGGYDERSRGGYGGSGYDDRGGYGGSGGYGGGGSSSYDSRGGGYGGSSGGYDQSRSAGYGGGGGSGYDQSRSGGYDDRSRGYSGGSGGGYEDRSRGGYGGRDDRGYGGGGGGDRGYGGASSGGGDRGYGGASSGGDRGYGGGREERGYGGGGGGGGREDRGYGGGGDRGGDRGGDRGGDRGYGRRDDRGGDRGGDRRGGDRGGDRGYGGGGRGGGRFGGGGGRGGGRGEAGPGVGTVTGSGYENIGDPVADPRLQDEWTGRAGVRDVRADDPDLQQGYLICRRPNVAR…	MQLQVNYFGVSLDSLPAEIFKYHVGQRPERPLPRTLVRNVINAALRQYEAEFGGIRVVHDGMSAMFAPSLLPWEAHSKTFVDINPDGPSPTPAPAPPPAAGEAPRRPFRGPRTFVVKIKLAETIASNSLTDYYSNPDVNVMPVLQALDVAARHLGAQRLIAVGRNFFSMKKTFPLKGGKELCWGYHQAIRIADRKVLMNVDQAATVFYAPKELMELVLAALNARSPNDIRGLSDRDAKNLARALRKIEVVPTHRKDRKRAIFGISAQPANQTIVSIKGETMSVADYFSKRYNMNLRYPQLPLVNVGSKRAGKENWLPIELCEVAPGQRCPNINELDTAEIIRQTSQNPRTRQENIIDQVRQAGFENDPYLGAFGIKIEQRLETTDARVMDPPDVQYANV…	1/2	2	Normal	PF08699, PF16486, PF16487, PF02170, PF02171, PF16488	Argonaute linker 1 domain, N-terminal domain of argonaute, Mid domain of argonaute, PAZ domain, Piwi domain, Argonaute linker 2 domain	No	GO:0005515, GO:0003676	No	3.2.1.21	ko:K01188,ko:K11593,ko:K22382	ko00460,ko00500,ko00940,ko01100,ko01110,map00460,map00500,map00940,map01100,map01110	Piwi domain	No
fgenesh1_kg.277_#_5_V2	MSALSPVAKAALRHPVGRVNGNGITAAVFGSTGFLGRYVCAHLGINGNAYVLPYRGDESEVSHLRVSADLGNVAQHPFHPRDRDSIFEAVEGADIVVNLIGKHYQTKHILPWWINYSYDDVHVDVARTIAEVAKEAGVPRMVHVSSLLAQPNSPSEWAASKFRGEVAVRKAFPEANIVRPSNMFGPEDRLLVWIGNRLNYGGVPVVNNGDAVIQPVFVNDVAKAIYHITQDPTIQGKTFELVGDEEFTYKELADYVFDIIKRNPSLVNLPLPVAQAIGYFCEQFPDPKFTRDWATRLSLNEVKTSDLPGLRELDVEPTKLEKEAPNFLLKFNPGGHFQEVSGYH	MVHVSSLLAQPNSPSEWAASKFRGEVAVRKAFPEANIVRPSNMFGPEDRLLVWIGNRLNYGGVPVVNNGDAVIQPVFVNDVAKAIYHITQDPTIQGKTFELVGDEEFTYKELADYVFDIIKRNPSLVNLPLPVAQAIGYFCEQFPDPKFTRDWATRLSLNEVKTSDLPGLRELDVEPTKLEKEAPNFLLKFNPGGHFQEVSGYH	+1 (1/2)	10	Normal	PF01370	NAD dependent epimerase/dehydratase family	Yes	GO:0003824	No	4.1.1.105,4.1.1.28	ko:K01593,ko:K03953	ko00190,ko00350,ko00360,ko00380,ko00901,ko00950,ko00965,ko01100,ko01110,ko04714,ko04723,ko04726,ko04728,ko04932,ko05010,ko05012,ko05016,ko05030,ko05031,ko05034,map00190,map00350,map00360,map00380,map00901,map00950,map00965,map01100,map01110,map04714,map04723,map04726,map04728,map04932,map05010,map05012,map05016,map05030,map05031,map05034	RmlD substrate binding domain	No
fgenesh1_kg.204_#_6_#_Locus963v1rpkm260.20_V2	MFGGGFESFFGGGFEGGPGGPSKPVDNNKFYEALGVAKTATAAEIKKAYRKLALKNHPDKGGDPELFKTITVAYEVLSDPEKRELYDQYGEEGLQNGGGGADASDLFSQFFRGQGGGRRPRGPQKGEDLTHPLKVSLEDLYNGKTVKLAVNRDVLCSRCEGRGGAEGAEKTCDTCQGRGMRVQLRHIAPGMVQQMQSVCPDCRGQGKSIRESDRCKACKGKKVTKERKVLEVHIEKGMRNGQRITFSGEADQAPGTVPGDIIFVVQEKEHATFQRKGGNLIMEKKISLVEALCGFEMIVEHLDGRHLHIKTRPGEIIKPNQFKAVHGEGMPTHGNPFVKGQLVILFKVQFPESGSLSEKQLSMLKGTLPAPAPLAPVAESEECFLSEFDAEAAKAEQQQ…	MVQQMQSVCPDCRGQGKSIRESDRCKACKGKKVTKERKVLEVHIEKGMRNGQRITFSGEADQAPGTVPGDIIFVVQEKEHATFQRKGGNLIMEKKISLVEALCGFEMIVEHLDGRHLHIKTRPGEIIKPNQFKAVHGEGMPTHGNPFVKGQLVILFKVQFPESGSLSEKQLSMLKGTLPAPAPLAPVAESEECFLSEFDAEAAKAEQQQREAYDSDEERGGQRVQCQQQ	1	7	Normal	PF00226, PF01556, PF00684	DnaJ domain, DnaJ C terminal domain, DnaJ central domain	No	GO:0031072, GO:0051082	No		ko:K09503	ko04141,map04141	DnaJ central domain	No
e_gw1.25.388.1_V2	MVRGRKIGLGEFLGDQAAAYIPEAALPSGPRARADDDDGNYRGGRGGDRFGDRGGDRYGDREPSRSDQSDQWRGDRGGRGGGYGGGGDRFGRGGDEGGSWRGGGGGGDRFGGPSRYDRPARDDFQAEERPAHMRLNLARRGEASASGDARNSSGDKWSSAFGGGGRFGGGREDRYGRSEDRYDGGGRAAGRFARGDDVASSLSNMRVGGRQEQAPEPQLSDKKARAQQKREERKKKAEEERVAAEEAKRAAAEQKKQADEAAAKKAEADRETMKQVLASGKQGEQLAAVAKDVFAKSGRPSGAVVVEAVTAAAEDVAKASANWIALPAYGELLKLALEDADKKEQMHALYALQVFLNKHDFPKGLIEKCFMALYSLDIIEETGFFEYKYDVDGDVPGRM…	MKQVLASGKQGEQLAAVAKDVFAKSGRPSGAVVVEAVTAAAEDVAKASANWIALPAYGELLKLALEDADKKEQMHALYALQVFLNKHDFPKGLIEKCFMALYSLDIIEETGFFEYKYDVDGDVPGRMKAIIQTSSWLTWLETPEEESDEEDEE	7	1	Normal	PF02020	eIF4-gamma/eIF5/eIF2-epsilon	No	GO:0005515	No		ko:K03260,ko:K12616,ko:K14322	ko03013,ko03018,ko05416,map03013,map03018,map05416		No
fgenesh1_pm.54_#_29_V2	MDSVRAKHAAELEAKRKKLEEIRKRKAAVRAAEESSAASDSVNQAIGQQENKFDDFIQNILKTSGEKEEKTGEDDAKTAEDAAVSNSLSLAEKLSSLSTVASVAEMHIQPTLVETYTKHTETDITLEHEIFVKEDGATDMEVDDMGDHSQRRPGSVDGSTGGSPSSPRSRNLTVDTEMSTTGTESAATVLSAEERTQLLQSDAMEAFLSKASRVIERALNTSSKYDIMIDYGADVEQDSVVEDATESLKQQFIFADEKWSKHRAVTDVDVSPFYPELTLVAYTARDFLEEEDKDDGMTSQWDTMGNSATAALTEVASITEGVVLLWSTALPGRPEYRFTCHSQVTSACFNPFDRHIIIGGTYSGQIVIWDTRAKSAPVQKTALSAFSHTHPIYAMAVAG…	MSTTGTESAATVLSAEERTQLLQSDAMEAFLSKASRVIERALNTSSKYDIMIDYGADVEQDSVVEDATESLKQQFIFADEKWSKHRAVTDVDVSPFYPELTLVAYTARDFLEEEDKDDGMTSQWDTMGNSATAALTEVASITEGVVLLWSTALPGRPEYRFTCHSQVTSACFNPFDRHIIIGGTYSGQIVIWDTRAKSAPVQKTALSAFSHTHPIYAMAVAGTKTSYTLVSASTDGRVCVWDIDHLQKPLDMLDLRISLSIKMEASVTSFAVLGKEIKELFIGTEAGKLYSTKIDQQKNKPGAVDDNTSDADKKNRSSLLGSSTGELVREVIVDAVSKDGSHFGPVTAMHFNPLMPMHRDSLLLTCSLDSTVKLWSIEHPDSPVLSFEPSSEYISDVRW…	1	4	Normal	PF00400	WD domain, G-beta repeat	No	GO:0005515	No	2.7.11.12	ko:K07376,ko:K10409,ko:K10415,ko:K11143	ko04022,ko04145,ko04270,ko04540,ko04611,ko04713,ko04714,ko04730,ko04740,ko04923,ko04962,ko04970,ko05016,ko05132,map04022,map04145,map04270,map04540,map04611,map04713,map04714,map04730,map04740,map04923,map04962,map04970,map05016,map05132	WD40 repeats	No
CE195689_14338_V2	MSDLQMMVGAKCFVPDETHVWLAAEVLRDENSGDGKTRNIYCKVELPDGETEERCVDMLSKKTKALLAVHQLESLPYQNENVGPEGIEDMITLNYLHEAAILYNVKKRFLCELPYTYTGDICIAVNPYKWLPDLYAEEQHLRYLNQPKEELPPHVYATSVAAYDNMRRSERNQSILVSGESGAGKTETTKILMNHLATIAGGLNNSTIKRIIEVNPLLESFGNAKTVRNDNSSRFGKFTQLQFDKNGTLVGAKCRTYLLEKTRVIQHEAPERNYHIFYQLLDSPDIAPELQLESGKHYVYTGDNTAQKIEGLSDANHFNKTRDALELVGLSRDDQRPLFEVLAGVLHLGEMQLQSDPSDDEKSLITEGDSGANSATQMLGVTWEALQTALCSRTMRAVN…		1/2	15	Normal	PF00063, PF00612, PF00397	Myosin head (motor domain), IQ calmodulin-binding motif, WW domain	No	GO:0003774, GO:0005515, GO:0005524, GO:0016459	No		ko:K10356,ko:K10357,ko:K22366		Myosin. Large ATPases.	No
genesh1_kg.87_#_21_V2	MADNYTEATTPKAGNATAFDEANKAAARLIKPKAILYTSALLSWLQPFQSGWSTSQTNLSQYNDTDECNARPVAEDTCLMFPGHSKLEWTFAVNAWIFGAMIGSLCCGHFSDRLGRKKTLMLNCIFMFVGGVVEASVSNIWAFAAGRLIAGLSSGTATGTIGAYVNELSPPHMRNTLGLGLQIFTTIGILFPAICFFFANTSSGWRYLAAFPCILAVIYMVLAPSMCIESPAWLLTKGRKEEAKQVIARLYGEEHVQTALSWLEVNKKPETAEEGLAAPKKESMFNPRYRMQLLGGIMLSMAQQLSGINAVFYYSGSIFSDAGISDSRIGTLIIDFINIWPAFFTGVLANRFGARNMILWGLAGMFVMSVLMTVAFLVDVSALSIVFTALYVIAFGVTL…	MFPGHSKLEWTFAVNAWIFGAMIGSLCCGHFSDRLGRKKTLMLNCIFMFVGGVVEASVSNIWAFAAGRLIAGLSSGTATGTIGAYVNELSPPHMRNTLGLGLQIFTTIGILFPAICFFFANTSSGWRYLAAFPCILAVIYMVLAPSMCIESPAWLLTKGRKEEAKQVIARLYGEEHVQTALSWLEVNKKPETAEEGLAAPKKESMFNPRYRMQLLGGIMLSMAQQLSGINAVFYYSGSIFSDAGISDSRIGTLIIDFINIWPAFFTGVLANRFGARNMILWGLAGMFVMSVLMTVAFLVDVSALSIVFTALYVIAFGVTLGPLVWVMTADIFPDSIRASASSLCIGMNWLCNLIVGVAYPYISDALNDYAYVPFVVLLAIFFLLALKLVPETSGKSAEE…	1	1	Normal	PF00083	Sugar (and other) transporter	No	GO:0016021, GO:0022857, GO:0055085, GO:0022857	No				Belongs to the major facilitator superfamily. Sugar transporter (TC 2.A.1.1) family	No
